# Dietary restriction induces post-transcriptional regulation of longevity genes

**DOI:** 10.1101/563296

**Authors:** Jarod A. Rollins, Santina S. Snow, Pankaj Kapahi, Aric N. Rogers

## Abstract

Dietary restriction increases lifespan through adaptive changes in gene expression. To understand more about these changes, we analyzed the transcriptome and translatome of *C. elegans* subjected to dietary restriction. Transcription of muscle regulatory and structural genes increased, while increased expression of amino acid metabolism and neuropeptide signaling genes was controlled at the level of translation. Evaluation of post-transcriptional regulation identified putative roles for RNA binding proteins, RNA editing, microRNA, alternative splicing, and nonsense mediated decay in response to nutrient limitation. Using RNA interference, we discovered several differentially expressed genes that regulate lifespan. We also found a compensatory role for translational regulation, which offsets dampened expression of a large subset of transcriptionally downregulated genes. Furthermore, 3’ UTR editing and intron retention increase under dietary restriction and correlate with diminished translation, while trans-spliced genes are refractory to reduced translation efficiency compared to messages with the native 5’ UTR. Finally, we find that *smg-6* and *smg-7*, which are genes governing selection and turnover of nonsense mediated decay targets, are required for increased lifespan under dietary restriction.
