## Supplementary material for "Dietary restriction induces post-transcriptional regulation of longevity genes": Table EV1

### Sheet: Key
Gene.ID	Primary sequence ID of the gene
logCPM	log2 of average number of reads aligning to this gene across the entire dataset to per million reads considered
logFC.TO_DRvAL	log2 fold change in the total fraction between dietary restriction and ad libitum
PValue.TO_DRvAL	Uncorrected P-value
FDR.TO_DRvAL	P-value corrected for false discovery rate

### Sheet: Downregulated
Gene.ID	logCPM	logFC.TO_DRvAL	PValue.TO_DRvAL	FDR.TO_DRvAL
T05C3.6	3.20991	-1.00031	1.76176e-20	2.2995e-19
F33C8.1	5.61187	-1.00058	1.84406e-55	5.76568e-54
C32E8.8	7.30956	-1.00294	1.16578e-252	2.39807e-250
K02G10.1	3.80655	-1.00465	3.01336e-25	4.61092e-24
C01G10.7	5.19814	-1.00586	1.37301e-57	4.46484e-56
R10E4.9	4.64259	-1.00599	3.23281e-36	6.55517e-35
Y37D8A.4	5.11807	-1.00618	9.88487e-45	2.44359e-43
F32D8.14	5.4409	-1.00653	1.64227e-106	1.11766e-104
C32D5.10	5.42619	-1.00671	1.5352e-85	7.84177e-84
DY3.4	5.30128	-1.00682	3.31044e-108	2.28717e-106
Y110A7A.18	6.09222	-1.00753	2.16878e-167	2.6504e-165
F52B11.5	3.00161	-1.00771	6.84046e-13	6.6334e-12
T02E9.5	3.66046	-1.00844	7.29731e-18	8.65266e-17
H25P19.1	4.26643	-1.00892	1.31447e-49	3.64152e-48
T27F2.3	5.80185	-1.00893	7.94517e-159	9.09812e-157
B0511.7	5.50386	-1.0092	3.02179e-146	3.05275e-144
F02G3.1	3.65965	-1.0114	3.46733e-24	5.1328e-23
C15H9.7	5.99032	-1.01296	1.6229e-53	4.88277e-52
R07B7.11	3.68719	-1.01368	5.87313e-25	8.92971e-24
W01A11.5	4.6303	-1.01403	3.40765e-46	8.7424e-45
Y66D12A.16	3.79693	-1.01428	1.36834e-27	2.23121e-26
C27F2.10	5.71587	-1.01613	6.50676e-136	6.00008e-134
F35D11.4	6.02168	-1.01617	1.10752e-91	6.22359e-90
C03E10.5	4.22083	-1.01783	1.7606e-28	2.95019e-27
K10H10.2	4.95476	-1.02009	9.17667e-68	3.56869e-66
B0414.5	6.47397	-1.02185	3.48209e-127	2.97555e-125
C39E9.8	6.96594	-1.02207	1.14238e-121	9.09519e-120
Y48E1B.9	5.54734	-1.02334	2.43118e-73	1.03584e-71
M03F4.7	7.30006	-1.02373	2.28369e-130	2.02771e-128
T07A9.6	8.34328	-1.02543	1.21547e-193	1.78824e-191
PAR2.4	6.36694	-1.02558	9.83171e-213	1.62531e-210
K04F10.3	5.93683	-1.02568	1.09324e-229	2.01213e-227
W03F8.10	5.95348	-1.02619	1.52785e-108	1.0588e-106
F40F8.5	7.41915	-1.02639	3.09058e-145	3.07442e-143
C32E8.5	5.82957	-1.02713	5.95565e-136	5.50305e-134
T24D1.3	6.93282	-1.0288	2.72869e-149	2.83216e-147
W01C8.5	3.40443	-1.02898	1.04219e-20	1.37093e-19
K08F9.4	5.74144	-1.02932	3.21699e-110	2.2887e-108
K10C2.4	6.70228	-1.02943	1.14901e-110	8.21306e-109
F53F4.12	4.48253	-1.02987	1.51941e-59	5.10902e-58
C44C10.8	3.16163	-1.0303	2.04502e-22	2.84395e-21
F26F4.13	4.75814	-1.03032	4.1518e-63	1.47919e-61
ZK643.2	4.84239	-1.03062	1.17191e-87	6.2166e-86
F56F3.2	5.8748	-1.03158	2.79379e-95	1.6325e-93
Y12A6A.1	3.53092	-1.03177	2.03636e-16	2.28863e-15
C16B8.3	6.86622	-1.03264	4.26216e-106	2.87908e-104
C07G1.5	5.88468	-1.03281	2.37067e-109	1.66573e-107
Y43F8B.2	7.63984	-1.03426	7.0054e-160	8.12429e-158
H12I13.4	4.20976	-1.03558	4.91455e-47	1.28996e-45
T20B12.8	6.95118	-1.03577	2.3405e-222	4.06112e-220
R57.1	4.83064	-1.03605	1.47085e-50	4.15575e-49
R01H2.3	7.42019	-1.0385	4.70474e-163	5.59901e-161
K10B4.6	4.03448	-1.03871	4.45875e-28	7.37356e-27
ZK809.2	4.44533	-1.03953	2.09447e-40	4.69975e-39
T04A11.6	4.90428	-1.03967	1.631e-77	7.45195e-76
C32F10.6	5.44518	-1.04056	5.69866e-64	2.06428e-62
K02B12.5	4.33585	-1.0407	9.52993e-60	3.21633e-58
T20G5.11	6.95863	-1.04124	2.06412e-106	1.40265e-104
C06G3.10	5.15341	-1.0417	2.43166e-98	1.47198e-96
D1054.11	10.7553	-1.04173	7.00273e-178	9.20089e-176
K04B12.2	3.4095	-1.04186	1.20739e-22	1.6983e-21
F41H10.3	6.28578	-1.04267	3.23275e-147	3.29516e-145
C39D10.7	9.79193	-1.04327	1.73302e-114	1.27897e-112
H05C05.2	5.50422	-1.04338	1.94887e-77	8.8775e-76
D2023.6	5.58577	-1.04343	6.25599e-93	3.56395e-91
F26F2.7	5.65386	-1.04402	8.53333e-173	1.0897e-170
F52C9.7	6.1573	-1.04501	2.46196e-112	1.78222e-110
C18D1.1	5.91867	-1.0452	1.38532e-117	1.05668e-115
C07B5.5	6.36385	-1.04575	5.77843e-135	5.30693e-133
T08D10.1	3.88101	-1.0463	3.36868e-32	6.25842e-31
Y53C10A.12	5.80677	-1.04638	1.22744e-122	9.84139e-121
T01H3.4	5.76508	-1.04686	4.38889e-86	2.26731e-84
F42D1.2	5.42723	-1.04968	7.4988e-79	3.48215e-77
F35E12.10	6.75266	-1.0509	9.0921e-170	1.14181e-167
D1007.14	5.05659	-1.05129	9.91092e-60	3.34244e-58
C07H6.5	10.1764	-1.0522	4.31944e-152	4.59873e-150
ZK632.11	5.23995	-1.05291	7.56817e-83	3.68764e-81
T01C3.3	6.84176	-1.05343	8.31525e-184	1.1318e-181
F10E9.5	4.41771	-1.05578	2.43959e-87	1.28961e-85
C34G6.2	6.55288	-1.05618	6.20053e-84	3.09081e-82
B0238.12	4.2409	-1.05738	6.45118e-24	9.47584e-23
F54H5.4	4.28122	-1.05755	7.58719e-35	1.50096e-33
C15H11.4	6.98375	-1.0578	1.04722e-200	1.61931e-198
Y106G6D.7	5.07373	-1.05968	4.50639e-87	2.36838e-85
T11F9.12	4.20071	-1.06025	4.22964e-29	7.24505e-28
Y24D9A.2	3.98929	-1.06123	9.32696e-47	2.42987e-45
Y45G12B.3	5.12457	-1.06305	3.52686e-82	1.69846e-80
E02H1.2	4.47826	-1.06331	6.4467e-64	2.33153e-62
T12B5.8	5.38959	-1.06369	4.87639e-79	2.27137e-77
F14H3.4	4.73569	-1.06378	3.42303e-68	1.34731e-66
F35H10.10	4.26156	-1.06389	3.14598e-46	8.08018e-45
T05G11.1	3.84125	-1.06443	8.93974e-41	2.02597e-39
C34F6.2	8.3062	-1.06455	4.41327e-111	3.15955e-109
F11C7.4	3.40032	-1.06532	6.97131e-30	1.21987e-28
C49G7.12	4.48721	-1.06705	5.7959e-79	2.69415e-77
C49H3.9	5.67595	-1.06803	2.34008e-122	1.86964e-120
F49E12.1	9.02794	-1.06816	7.40873e-269	1.68404e-266
EEED8.9	5.0555	-1.06878	3.76705e-79	1.75825e-77
F59E12.10	3.65146	-1.06989	3.04653e-41	6.96671e-40
F58A4.4	5.96042	-1.07048	1.88225e-147	1.9229e-145
T05G5.8	5.12944	-1.07094	4.70328e-89	2.53938e-87
T13F3.6	4.97704	-1.07185	3.49143e-52	1.02139e-50
F32E10.5	4.93619	-1.0723	5.22177e-87	2.74119e-85
F58B3.7	4.32417	-1.07232	9.74756e-44	2.35334e-42
F44B9.7	5.07515	-1.07346	2.60724e-102	1.67886e-100
K09A11.1	3.04508	-1.07727	1.57475e-20	2.05776e-19
ZK813.3	10.1585	-1.07763	3.54718e-125	2.95345e-123
C07E3.6	3.56479	-1.07962	2.30469e-24	3.43859e-23
W01A11.4	7.40773	-1.08083	3.90175e-182	5.24786e-180
C49F5.7	4.97351	-1.08225	9.84116e-41	2.22581e-39
ZC376.2	4.95966	-1.08255	2.02812e-59	6.78943e-58
Y37D8A.21	4.58962	-1.08295	6.9682e-48	1.86561e-46
C46F11.3	4.09471	-1.08346	5.68671e-62	1.99017e-60
F28A12.4	7.53108	-1.08513	6.48346e-196	9.69554e-194
Y45F10D.9	5.98712	-1.08523	1.99323e-157	2.25408e-155
B0041.7	5.48785	-1.08532	1.05903e-118	8.20179e-117
C42D8.1	5.10881	-1.08632	2.9074e-52	8.53834e-51
F58B3.3	3.22951	-1.08671	2.86723e-13	2.83056e-12
F10A3.1	3.1856	-1.08678	1.03944e-19	1.31737e-18
R04B3.2	3.89142	-1.08683	2.14568e-31	3.89556e-30
T07C12.12	3.69085	-1.08698	1.35727e-37	2.85662e-36
R148.6	7.30822	-1.08781	5.14939e-190	7.36153e-188
ZC250.4	4.7297	-1.08945	2.30699e-52	6.78822e-51
C25E10.10	4.82776	-1.08947	5.8277e-53	1.73499e-51
C25D7.5	4.12154	-1.09069	7.84907e-39	1.69032e-37
F39B2.4	5.04088	-1.0948	1.64433e-98	9.96707e-97
F23F1.1	5.23092	-1.09571	3.14909e-127	2.69606e-125
K04D7.5	5.6226	-1.0961	2.12828e-162	2.5262e-160
T24B8.3	7.23211	-1.09656	2.38556e-159	2.75254e-157
F15E11.12	4.40779	-1.09734	3.74099e-34	7.30223e-33
F35C12.3	3.51618	-1.09854	1.28575e-21	1.73911e-20
F43C1.4	3.99288	-1.10028	1.47894e-34	2.90679e-33
T07C4.6	3.2731	-1.10121	1.06963e-22	1.50826e-21
T05A7.1	5.04155	-1.10265	1.02217e-74	4.48539e-73
F18E2.1	4.85266	-1.1032	5.9034e-54	1.79036e-52
Y47G6A.25	4.62882	-1.10335	1.99044e-83	9.83557e-82
F44E7.5	4.33792	-1.10416	1.12801e-67	4.38296e-66
F28F8.6	5.72879	-1.10427	5.48737e-194	8.09939e-192
F08G2.7	3.03709	-1.10596	4.93129e-21	6.54545e-20
T11B7.1	3.72904	-1.10615	1.22433e-29	2.12846e-28
F26G5.9	7.21696	-1.10691	1.2081e-160	1.41186e-158
K07C11.7	7.05664	-1.10933	2.72558e-162	3.21838e-160
F46E10.1	7.44294	-1.11145	1.6601e-189	2.35108e-187
F54D5.2	4.65121	-1.11156	1.55185e-119	1.21218e-117
C01G5.8	5.23106	-1.11324	7.42196e-73	3.13578e-71
F55D10.1	3.47568	-1.1135	2.16846e-18	2.61903e-17
C27D8.4	4.81461	-1.11542	9.92299e-103	6.44441e-101
ZK632.7	6.51881	-1.11709	1.11884e-197	1.70112e-195
ZK973.11	5.28435	-1.11843	1.07958e-152	1.16026e-150
F54D8.1	4.95411	-1.11883	1.2657e-48	3.42499e-47
C30G12.7	6.15847	-1.11886	9.03452e-145	8.94811e-143
T11F8.3	9.00794	-1.12162	3.53394e-234	6.72203e-232
F22F4.2	7.11078	-1.12175	2.1796e-173	2.80699e-171
C25F9.16	3.2799	-1.12181	8.95542e-15	9.39802e-14
R02D5.3	3.06623	-1.12186	1.22927e-13	1.23255e-12
F20D12.5	3.46701	-1.12318	5.4772e-19	6.7571e-18
T22C8.3	3.04683	-1.12319	5.29371e-22	7.23564e-21
F22A3.6	7.64851	-1.12322	4.4813e-173	5.75492e-171
Y74C9A.2	8.51447	-1.12358	9.05246e-147	9.20658e-145
ZK813.7	8.42826	-1.12459	2.34239e-212	3.85823e-210
Y22D7AL.5	7.36756	-1.12471	7.30941e-159	8.39124e-157
ZK856.12	5.63567	-1.1266	1.93176e-122	1.54612e-120
Y22D7AL.15	6.58307	-1.12967	3.80029e-100	2.36989e-98
T12A7.1	4.06315	-1.13058	1.19701e-44	2.95426e-43
C08F11.11	10.5471	-1.13107	5.85059e-108	4.03602e-106
ZK1010.3	6.17502	-1.13163	3.18901e-146	3.21454e-144
F41E7.8	4.62183	-1.13202	3.98646e-32	7.39406e-31
C46H3.2	4.11548	-1.1323	5.47227e-39	1.18408e-37
K03H1.4	9.79587	-1.13477	4.10407e-208	6.59276e-206
F28D1.9	3.24815	-1.13528	6.18629e-29	1.0549e-27
K01C8.5	4.81355	-1.13563	1.21155e-147	1.2405e-145
K07H8.6	13.3796	-1.13666	3.07053e-89	1.67173e-87
R03D7.6	5.42897	-1.13721	1.61765e-66	6.15396e-65
Y17G9B.9	5.41922	-1.13838	4.24587e-106	2.87234e-104
D1007.5	5.30786	-1.13858	1.13977e-93	6.58388e-92
B0025.4	4.54955	-1.13898	6.80148e-56	2.14426e-54
M60.2	6.5429	-1.14207	1.251e-126	1.05709e-124
T05A7.5	3.05333	-1.14282	8.03999e-19	9.85989e-18
Y45F10C.4	5.66079	-1.14398	1.17835e-47	3.13269e-46
K08B4.6	9.13683	-1.14458	1.48692e-181	1.99401e-179
R10E4.2	6.92923	-1.14473	1.13679e-136	1.05685e-134
F25H8.2	5.84901	-1.14657	3.72776e-171	4.72055e-169
F45H10.4	4.605	-1.14658	7.13546e-33	1.34711e-31
Y65B4BL.5	8.77548	-1.14738	2.46773e-258	5.31684e-256
F57C2.4	6.03504	-1.14755	2.99156e-98	1.8085e-96
F11E6.5	5.69582	-1.1521	3.05802e-124	2.50487e-122
K12D12.1	8.3164	-1.15321	2.47648e-217	4.15437e-215
Y18D10A.11	6.58162	-1.15362	4.68663e-162	5.51967e-160
C05D2.8	5.557	-1.15637	2.89618e-92	1.63354e-90
W02A2.2	7.34302	-1.15653	3.72369e-212	6.11128e-210
C10C5.2	5.03784	-1.15655	1.63864e-87	8.67218e-86
T22A3.8	3.36783	-1.15677	1.29787e-33	2.50223e-32
Y18H1A.6	4.91062	-1.15723	1.03292e-102	6.69868e-101
Y79H2A.1	9.18098	-1.15765	5.24173e-212	8.57174e-210
C13B4.1	5.54536	-1.15847	1.17428e-117	8.97212e-116
ZK593.4	4.7978	-1.15941	6.89902e-57	2.21965e-55
F58H1.1	6.05966	-1.16027	2.57784e-140	2.50408e-138
C56C10.1	4.86053	-1.16124	7.39749e-131	6.60702e-129
R107.8	3.0155	-1.16167	1.40342e-22	1.96855e-21
C30B5.1	6.42791	-1.16223	3.41631e-304	8.62827e-302
C13F10.7	6.62345	-1.1625	0	0
R13A5.3	3.80421	-1.16253	1.98293e-35	3.9642e-34
ZC204.2	5.15208	-1.16293	3.10756e-116	2.33508e-114
F44G3.2	3.85604	-1.16396	6.2632e-32	1.15744e-30
C55B6.2	5.57034	-1.1644	1.93636e-73	8.27339e-72
C36A4.2	3.85698	-1.16464	1.10783e-32	2.08285e-31
K04G7.1	5.0238	-1.16583	2.81093e-88	1.50162e-86
F29G9.6	3.26031	-1.16688	2.36209e-42	5.54378e-41
T12D8.7	5.29821	-1.16831	4.56195e-118	3.50322e-116
F15B9.3	3.23599	-1.1699	1.94128e-18	2.34965e-17
T28B11.1	7.35826	-1.1715	0	0
C06B8.7	3.87469	-1.17251	7.07755e-19	8.70071e-18
K05F1.5	3.71197	-1.17269	6.32182e-23	8.98113e-22
T26C12.6	4.30684	-1.1742	5.59742e-49	1.52923e-47
K07H8.1	4.78009	-1.17744	8.98706e-70	3.64136e-68
Y53F4B.9	6.18624	-1.17913	1.10755e-101	7.06173e-100
ZK688.6	6.09137	-1.17919	4.03557e-118	3.10425e-116
T09B4.2	5.09448	-1.17956	4.08948e-149	4.22527e-147
W10D9.4	4.5015	-1.17967	5.55349e-92	3.12459e-90
R12E2.10	6.4657	-1.18084	2.33499e-157	2.63402e-155
F25B4.8	3.7394	-1.18184	4.05153e-17	4.67241e-16
T02E1.3	6.20995	-1.18204	7.65104e-230	1.41969e-227
Y40D12A.2	4.07551	-1.18424	3.97432e-31	7.1811e-30
ZK185.3	3.46159	-1.18438	5.53161e-26	8.66548e-25
C44B9.3	5.01862	-1.1863	3.36224e-100	2.0996e-98
T28B4.3	7.27958	-1.18675	2.22906e-162	2.63894e-160
Y70C5C.6	3.24027	-1.18683	3.03817e-24	4.5019e-23
Y102A5C.1	4.00284	-1.18965	1.0778e-51	3.12685e-50
F10B5.8	6.15273	-1.18983	8.23317e-169	1.01709e-166
Y106G6A.2	5.67138	-1.19123	2.84662e-137	2.6573e-135
W03G11.1	10.0306	-1.19279	2.23225e-89	1.21679e-87
ZK682.2	3.53458	-1.19442	2.75195e-27	4.4506e-26
AH9.2	4.39223	-1.19513	6.43752e-40	1.42204e-38
C05B10.1	4.34586	-1.19634	5.03726e-77	2.28314e-75
H12C20.2	4.62298	-1.19893	6.92061e-97	4.10728e-95
C48E7.11	4.14836	-1.2055	3.68166e-78	1.68892e-76
K11D12.5	5.97408	-1.20692	2.20866e-113	1.61168e-111
F56D1.4	6.29037	-1.20894	7.12496e-193	1.0415e-190
ZK1321.3	5.10661	-1.21386	1.27015e-69	5.11901e-68
C07F11.1	5.20943	-1.21583	4.78707e-75	2.11287e-73
R10A10.2	4.88605	-1.21586	8.82399e-116	6.57618e-114
F35C8.5	5.86027	-1.21669	2.43603e-129	2.1338e-127
F13D12.6	8.28849	-1.2187	2.18381e-263	4.79605e-261
C07G1.3	6.35202	-1.22404	1.15707e-199	1.77708e-197
F12A10.8	3.86373	-1.22772	6.6158e-86	3.39459e-84
M04B2.3	5.17016	-1.22803	7.37893e-86	3.78189e-84
W01A11.2	4.88344	-1.22823	4.07019e-110	2.88666e-108
C35C5.1	4.1001	-1.22848	2.31483e-39	5.06665e-38
W01F3.2	7.11401	-1.22987	1.05369e-169	1.31599e-167
C14C10.6	3.68816	-1.23291	1.30819e-68	5.18045e-67
F13H8.11	3.6386	-1.23344	3.88079e-25	5.92825e-24
C05E4.3	4.65739	-1.23399	2.22243e-56	7.07025e-55
F54D5.9	5.96014	-1.23446	2.22051e-238	4.25935e-236
F01F1.6	6.18711	-1.23523	4.17729e-178	5.50446e-176
Y66D12A.12	4.30663	-1.23611	5.778e-48	1.54787e-46
C27B7.9	7.3879	-1.23707	2.28506e-129	2.00543e-127
T03D8.1	5.89176	-1.23736	4.97994e-250	1.01068e-247
F55H12.4	6.71836	-1.23743	1.21862e-152	1.3066e-150
K04F10.6	4.86182	-1.23888	3.96111e-89	2.14888e-87
C08F11.5	3.25101	-1.23978	3.47502e-25	5.31375e-24
C01G10.9	3.52082	-1.24196	7.4006e-34	1.43593e-32
M28.8	4.87419	-1.24462	1.04282e-66	3.98049e-65
K02D7.3	8.90717	-1.24561	2.59304e-124	2.12784e-122
C50E3.12	4.0034	-1.2478	3.76596e-71	1.55782e-69
Y54E10A.17	5.15175	-1.24817	1.83903e-64	6.72059e-63
K02F3.6	4.27865	-1.2487	5.83453e-43	1.38436e-41
T24E12.5	4.21108	-1.25352	1.58546e-67	6.13418e-66
C18E3.3	3.81509	-1.25519	5.8767e-59	1.9515e-57
Y41C4A.8	3.56688	-1.25594	1.20448e-44	2.97108e-43
T10E9.2	5.20098	-1.25616	2.20663e-188	3.08663e-186
Y54E5B.3	4.71539	-1.25649	1.42704e-91	7.99934e-90
B0238.9	6.15645	-1.25674	1.82304e-222	3.17538e-220
Y51A2D.10	6.36122	-1.25702	6.17247e-156	6.89451e-154
T28D9.3	3.35048	-1.25725	1.2536e-28	2.11309e-27
F39G3.5	3.52598	-1.25965	1.5131e-23	2.19557e-22
CD4.2	5.80074	-1.26042	1.88154e-145	1.87993e-143
F54D5.3	9.46445	-1.26558	6.48311e-223	1.13795e-220
M04F3.5	5.12675	-1.26591	4.12069e-121	3.2636e-119
T07D1.4	4.35699	-1.26606	1.68511e-44	4.13643e-43
C43E11.3	5.88805	-1.26663	7.95387e-167	9.66821e-165
C42D4.6	4.01925	-1.26849	4.37332e-36	8.84804e-35
Y47G6A.6	4.70241	-1.27322	2.09771e-96	1.23368e-94
F55C12.7	4.37732	-1.27364	2.65627e-44	6.49229e-43
F15B9.5	3.64528	-1.27611	4.00905e-25	6.12212e-24
C32E12.5	3.05178	-1.27628	2.61247e-26	4.12523e-25
Y39C12A.8	3.86011	-1.27677	1.33158e-70	5.4585e-69
C50C3.7	4.95059	-1.2789	3.21467e-71	1.3322e-69
Y32F6A.5	5.06575	-1.27897	5.61263e-71	2.30701e-69
T04H1.2	6.90746	-1.27935	3.1353e-307	8.05275e-305
M05B5.4	5.34511	-1.28194	7.10299e-100	4.3993e-98
M02D8.3	3.91249	-1.28241	1.29164e-63	4.65287e-62
F08G12.10	6.29107	-1.28261	3.48346e-193	5.10844e-191
C06A8.3	8.67822	-1.28459	2.28971e-223	4.05029e-221
R07E5.1	4.49793	-1.28719	1.91451e-108	1.32474e-106
F44A6.2	6.05129	-1.28728	2.42565e-123	1.96215e-121
F28H1.1	5.07472	-1.28762	2.64121e-109	1.85296e-107
T02E1.5	6.29583	-1.28832	1.05828e-159	1.22418e-157
T26F2.3	3.56481	-1.28887	2.04898e-29	3.54178e-28
T23D8.9	4.54059	-1.28938	1.51681e-100	9.55063e-99
C25B8.3	9.58306	-1.2928	5.36728e-247	1.08445e-244
Y62H9A.4	8.62063	-1.29572	8.17829e-294	1.99889e-291
B0213.2	6.25888	-1.29631	1.01137e-105	6.80147e-104
T23C6.4	4.14141	-1.29677	1.47457e-51	4.25621e-50
Y54E5A.1	3.82693	-1.29718	2.66837e-30	4.72378e-29
C54H2.3	3.96484	-1.29867	4.42435e-47	1.16263e-45
ZC410.3	5.29346	-1.2991	8.66316e-142	8.48785e-140
F40F4.2	9.85543	-1.30018	1.66596e-306	4.25485e-304
F25F2.2	5.89882	-1.30021	2.75779e-101	1.74612e-99
ZK546.15	5.18755	-1.30131	1.30039e-92	7.37117e-91
K09D9.1	3.75715	-1.30316	5.43808e-51	1.55289e-49
Y62E10A.14	5.6138	-1.30749	2.9446e-223	5.18855e-221
C28C12.4	3.59734	-1.30786	2.13759e-32	3.98757e-31
Y47H10A.5	3.84865	-1.30799	4.59489e-40	1.02196e-38
C46C2.5	6.40406	-1.31073	3.14817e-149	3.26011e-147
T18H9.2	8.947	-1.31216	0	0
F52B11.6	3.43587	-1.31556	8.44167e-33	1.59107e-31
C06A8.5	5.78058	-1.31798	1.82782e-210	2.97829e-208
R09H10.5	6.41465	-1.32133	4.83847e-226	8.72864e-224
K04C1.3	3.39391	-1.32672	1.07656e-30	1.9238e-29
E04F6.8	7.45582	-1.32937	3.69389e-232	6.99699e-230
F42G9.2	4.90306	-1.32963	4.15143e-73	1.75888e-71
F21F3.7	3.99965	-1.33378	3.77575e-61	1.30333e-59
T27F2.4	6.03313	-1.33489	1.02411e-131	9.23754e-130
F25H8.1	4.53078	-1.33515	1.00394e-100	6.33013e-99
T10G3.3	3.4515	-1.33522	1.03571e-28	1.75165e-27
R09B3.4	5.12663	-1.33546	3.20359e-93	1.83424e-91
Y56A3A.33	3.49564	-1.33558	1.86511e-24	2.79281e-23
T13H5.6	3.20164	-1.33605	1.10942e-36	2.27391e-35
F42A9.8	4.44521	-1.33645	4.33905e-80	2.04837e-78
M03B6.1	3.18371	-1.33782	5.8912e-20	7.53149e-19
T01E8.8	3.88209	-1.33954	9.38039e-35	1.85168e-33
F40F11.3	4.38311	-1.34003	3.70841e-99	2.2813e-97
ZK154.5	4.33432	-1.34489	2.28031e-103	1.49159e-101
C54D10.1	4.5663	-1.34702	3.51064e-56	1.1114e-54
Y34B4A.5	5.3732	-1.3489	3.60084e-69	1.44354e-67
D2013.8	4.78544	-1.34911	4.75947e-142	4.67323e-140
ZC513.6	8.67758	-1.35279	0	0
ZK829.5	3.23328	-1.35297	1.65864e-72	6.97534e-71
Y75B12B.2	10.0767	-1.35344	1.30286593005274e-317	3.5466819181606e-315
T02C5.3	5.78208	-1.35396	2.67663e-117	2.03142e-115
F17A2.13	3.88856	-1.35436	1.569e-38	3.3582e-37
K10D3.3	4.76163	-1.3546	6.68372e-90	3.66082e-88
F23C8.4	6.53763	-1.35491	0	0
F08F3.6	5.39583	-1.35509	1.08149240644888e-317	2.97974098679768e-315
D1086.1	6.15458	-1.35594	2.29236e-126	1.93345e-124
F08H9.7	4.88045	-1.35688	2.40171e-65	8.94217e-64
Y54G9A.5	5.84702	-1.35919	4.95162e-230	9.26361e-228
Y38H6C.11	4.22992	-1.35953	3.42937e-52	1.00453e-50
F46A9.6	4.86841	-1.36115	7.77512e-74	3.34404e-72
T25E12.6	4.69578	-1.36506	1.06402e-68	4.22088e-67
T25G3.2	7.58278	-1.36595	0	0
ZK370.7	4.56458	-1.37063	3.0599e-66	1.15537e-64
Y48E1B.10	4.03466	-1.37069	1.23408e-38	2.6451e-37
F40F4.3	7.74937	-1.37276	1.97286e-242	3.9337e-240
ZK896.5	3.02106	-1.37395	5.33635e-26	8.36537e-25
R05F9.12	7.80868	-1.37655	0	0
F21H7.1	4.25162	-1.37827	5.43843e-57	1.75469e-55
ZK970.7	4.00011	-1.38153	6.68355e-37	1.37984e-35
C52D10.1	5.06971	-1.38275	1.87851e-70	7.67976e-69
R08E3.1	7.05875	-1.3838	2.5689e-253	5.33263e-251
K03A11.1	3.10574	-1.38436	2.58322e-28	4.30484e-27
T02G6.5	4.35411	-1.38604	5.15274e-75	2.27205e-73
F48D6.1	4.24752	-1.3891	3.19589e-59	1.06595e-57
F15D4.5	4.5225	-1.39029	1.60873e-73	6.88648e-72
T24C4.7	5.12932	-1.39171	9.90374e-159	1.13124e-156
F08F3.4	4.41376	-1.39371	2.17142e-51	6.23593e-50
T07C5.1	3.38815	-1.39393	3.08276e-20	3.97801e-19
Y38H6C.1	7.66813	-1.40171	2.78918e-214	4.64465e-212
C27A12.3	4.43475	-1.40344	9.13613e-88	4.85775e-86
C04H5.7	6.31901	-1.40363	5.31892e-93	3.03392e-91
C29F9.4	5.54738	-1.40382	7.17999e-110	5.07635e-108
W02D9.4	3.06017	-1.40388	2.55937e-40	5.73159e-39
Y22D7AR.10	6.46246	-1.40424	7.19261e-148	7.38111e-146
B0213.6	5.61858	-1.4047	1.65619e-136	1.53657e-134
R13H4.5	3.68196	-1.40978	2.61699e-38	5.57241e-37
K08H10.1	7.41379	-1.41365	6.80084e-218	1.14509e-215
Y52B11A.2	4.81912	-1.4169	3.09583e-126	2.60628e-124
F49C12.14	4.22316	-1.41753	5.5163e-39	1.19247e-37
Y57A10A.23	4.66977	-1.41766	1.10175e-69	4.44818e-68
F42F12.3	4.56488	-1.41835	6.0161e-68	2.35368e-66
B0213.4	4.07242	-1.42032	4.85043e-35	9.61647e-34
C35E7.1	4.39982	-1.42067	7.37625e-80	3.47134e-78
C08H9.15	3.98298	-1.42075	8.00687e-39	1.72349e-37
F23D12.11	6.41882	-1.42119	2.10933e-173	2.72422e-171
C34H4.2	6.29969	-1.42139	3.58003e-121	2.84035e-119
Y39G10AR.6	6.52993	-1.42269	8.91898e-186	1.23242e-183
T27F7.4	3.81685	-1.42389	8.76084e-42	2.02995e-40
C01G6.3	8.94033	-1.43055	0	0
C16A3.2	3.7816	-1.43366	3.22023e-100	2.01369e-98
K07E3.2	3.34215	-1.43727	1.1393e-53	3.43916e-52
M03F8.2	5.0362	-1.44046	6.60727e-102	4.21872e-100
PDB1.1	4.45991	-1.44646	3.51801e-57	1.13831e-55
C48B4.9	4.02821	-1.45626	5.65353e-120	4.43895e-118
C49G7.5	4.17219	-1.45729	3.76777e-69	1.50913e-67
C39E6.1	4.68828	-1.45838	1.83844e-68	7.26759e-67
F22H10.2	4.28805	-1.45943	5.18658e-47	1.35979e-45
B0213.3	3.82566	-1.46154	1.7758e-62	6.26298e-61
C41G7.8	4.00029	-1.46291	9.43792e-41	2.13674e-39
Y62H9A.3	9.26971	-1.46497	0	0
Y47D7A.1	7.53768	-1.46745	0	0
Y57G7A.1	4.57417	-1.46905	2.45369e-49	6.75226e-48
C23H5.8	8.16013	-1.47102	7.91668e-296	1.94541e-293
Y67A6A.2	3.32858	-1.47236	2.99784e-28	4.98117e-27
F26H9.1	4.57857	-1.47348	6.80076e-100	4.21786e-98
ZK1127.10	6.89905	-1.47439	8.05321e-230	1.48824e-227
F39H11.3	5.3249	-1.47716	2.27882e-124	1.87676e-122
K04G2.10	4.5406	-1.47835	1.32275e-84	6.66671e-83
C31G12.1	3.35398	-1.47863	1.77231e-47	4.68982e-46
F08C6.4	5.79555	-1.48139	1.32879e-157	1.5102e-155
R06B10.3	6.45471	-1.482	3.03836e-184	4.14796e-182
ZK813.1	9.16151	-1.48315	2.08355e-276	4.85746e-274
Y69H2.3	7.45928	-1.4875	1.49178e-220	2.54955e-218
F52C12.1	5.01365	-1.49338	7.82586e-139	7.3965e-137
K07H8.9	4.13412	-1.49639	9.38057e-65	3.45304e-63
T23H4.3	4.00431	-1.49711	1.24659e-43	3.00166e-42
F52H2.6	3.27388	-1.50538	3.57931e-40	7.99602e-39
Y73B6BL.24	7.14399	-1.51629	8.56786e-275	1.98726e-272
T01B11.7	3.00711	-1.51887	7.72388e-35	1.52734e-33
F08F8.5	6.85097	-1.52259	1.77748e-276	4.16525e-274
Y14H12A.1	3.30143	-1.52484	1.81433e-33	3.48758e-32
Y47D7A.8	5.90352	-1.52805	2.63147e-116	1.98062e-114
C08E8.4	6.79319	-1.52999	1.28383e-207	2.05508e-205
H01G02.1	6.14527	-1.53468	1.26177e-153	1.39226e-151
F35C5.6	10.4506	-1.53578	4.48801e-264	9.90434e-262
C42D4.1	10.6133	-1.53588	0	0
Y39A1A.12	6.0458	-1.53975	4.34266756242803e-317	1.16817757429314e-314
F38E1.7	6.65999	-1.5418	0	0
Y58A7A.3	6.94815	-1.54912	0	0
C01G6.1	6.49662	-1.54948	3.82471e-226	6.92731e-224
C45B11.1	5.23304	-1.55325	7.58838e-172	9.63619e-170
K12H4.7	8.05145	-1.55542	0	0
Y43C5A.2	7.53165	-1.55757	0	0
Y37D8A.19	9.64567	-1.56308	3.53518e-241	6.95727e-239
F53F1.4	3.1022	-1.56396	4.6561e-21	6.1874e-20
F12A10.1	3.08116	-1.56908	2.55755e-38	5.45094e-37
Y50D4B.3	3.29522	-1.5709	4.57305e-56	1.44673e-54
F58G6.3	3.23412	-1.57163	1.10627e-23	1.614e-22
Y58A7A.5	7.24845	-1.57553	0	0
K04H4.6	4.56032	-1.57962	1.18998e-84	6.00418e-83
Y106G6H.15	4.79589	-1.57978	4.29121e-136	3.97317e-134
K04C1.5	4.31349	-1.58593	8.20549e-115	6.08531e-113
R02D5.1	3.65052	-1.58858	1.40545e-40	3.16303e-39
Y51A2D.11	6.65672	-1.58929	2.10909e-241	4.16876e-239
F55A11.8	4.29781	-1.59154	5.26281e-57	1.69924e-55
F40F4.6	8.04111	-1.59442	1.26795e-276	2.98664e-274
C29F3.7	3.97229	-1.59609	2.05745e-56	6.55915e-55
T12B5.10	6.23578	-1.59807	3.10712e-178	4.10619e-176
K10D11.5	3.6236	-1.59884	1.63496e-46	4.23758e-45
F47B10.7	4.93343	-1.60306	3.13841e-89	1.70664e-87
F40F9.2	5.53328	-1.61197	1.03604e-131	9.32665e-130
C41A3.1	3.47717	-1.61205	1.47897e-50	4.17612e-49
Y50E8A.16	4.50661	-1.61554	4.46833e-107	3.05466e-105
C27C7.1	7.09446	-1.61751	0	0
B0285.7	4.15746	-1.61756	9.41229e-79	4.35292e-77
F53B6.9	4.06432	-1.62203	5.03925e-66	1.89643e-64
ZK418.7	3.78567	-1.62317	8.26023e-69	3.27964e-67
T01D3.6	7.84074	-1.62465	1.48219693752374e-323	4.20943930256742e-321
T05E7.5	4.3488	-1.62947	6.61632e-99	4.04824e-97
Y18D10A.17	9.71399	-1.63412	0	0
K09F5.2	7.63127	-1.63584	0	0
K09E9.3	4.41369	-1.63749	2.92968e-113	2.13098e-111
ZK185.5	3.46975	-1.63924	7.26475e-34	1.41078e-32
F54B8.4	5.00984	-1.63975	7.68536e-93	4.37277e-91
C50F4.9	3.68361	-1.66004	5.92386e-40	1.30985e-38
F17E9.2	3.68367	-1.66059	1.33731e-32	2.50806e-31
K10C2.3	5.14617	-1.66082	8.81195e-89	4.74083e-87
C28C12.5	7.29494	-1.66355	0	0
F49H12.5	4.00672	-1.66472	1.49686e-71	6.24299e-70
C36C5.5	3.48022	-1.66877	5.17113e-37	1.07247e-35
ZK945.4	3.53018	-1.67032	1.01115e-54	3.12283e-53
F43H9.2	3.44628	-1.67641	4.60505e-44	1.12072e-42
C06E1.1	4.89284	-1.67804	2.65512e-94	1.54156e-92
T22C1.4	3.74384	-1.67805	3.42907e-94	1.98838e-92
F33H12.7	3.55068	-1.68631	2.92309e-87	1.5434e-85
W02D3.9	6.39719	-1.68782	0	0
ZK1320.2	8.77554	-1.69498	0	0
Y39B6A.13	5.10488	-1.69638	2.09539e-151	2.21532e-149
T09B4.5	4.92173	-1.69703	1.65042e-84	8.29975e-83
C08A9.10	7.52515	-1.69783	0	0
F45C12.7	5.58675	-1.70032	2.43669e-208	3.92816e-206
K10C3.4	5.62347	-1.71474	2.17682e-117	1.65763e-115
C23H4.6	3.44821	-1.71786	9.14277e-68	3.55856e-66
F01D4.2	6.11885	-1.72091	4.76864e-284	1.13501e-281
F56D6.10	3.5252	-1.72369	7.7775e-50	2.16385e-48
F22A3.7	5.87311	-1.72457	1.76317e-183	2.3927e-181
F13B10.1	6.44663	-1.72601	0	0
ZK105.1	8.35296	-1.73142	0	0
F27C1.4	3.11564	-1.73197	2.1472e-38	4.58712e-37
R12A1.4	4.843	-1.73824	9.33085e-127	7.91399e-125
B0410.2	4.20632	-1.73847	9.86537e-65	3.62856e-63
M88.1	5.39304	-1.73855	2.41939e-157	2.72247e-155
F22A3.2	5.4077	-1.74103	1.64695e-150	1.73315e-148
Y62H9A.5	11.0933	-1.74328	0	0
F52E1.7	6.51569	-1.74527	1.08785e-302	2.71729e-300
C33G3.4	4.27379	-1.75056	2.41064e-102	1.55668e-100
D2096.3	5.83921	-1.75133	1.62882e-256	3.46019e-254
Y39A1A.19	3.00096	-1.75454	1.42613e-22	1.99979e-21
F48E8.1	5.30091	-1.75526	7.91876e-135	7.24336e-133
Y62H9A.6	10.6176	-1.76475	0	0
Y39B6A.24	5.92674	-1.7666	1.59196e-194	2.36511e-192
Y19D10B.7	5.12345	-1.76793	2.63329e-86	1.36502e-84
F09G8.8	5.49098	-1.76935	6.58876e-153	7.1317e-151
ZK520.2	5.23433	-1.76994	4.99506e-160	5.80769e-158
F42A8.1	5.32798	-1.77143	9.73476e-153	1.05119e-150
W02G9.4	5.24848	-1.77311	6.40215e-170	8.06228e-168
T04G9.7	7.47309	-1.7753	0	0
C01B12.8	4.33323	-1.78104	1.34424e-200	2.07154e-198
R09H10.3	6.46335	-1.78416	0	0
W09C2.1	3.67878	-1.78842	2.98615e-63	1.0664e-61
F22H10.6	3.67332	-1.79278	6.47331e-61	2.22942e-59
F15B10.3	5.09676	-1.80402	1.27702e-128	1.11216e-126
F30A10.13	3.3066	-1.80454	4.30031e-37	8.93494e-36
R09B5.9	4.47619	-1.80576	3.63497e-61	1.25665e-59
C50F2.10	4.06439	-1.80602	7.05099e-69	2.80442e-67
F59B1.8	4.70782	-1.81186	4.89878e-100	3.0424e-98
C49C3.4	7.31838	-1.81733	0	0
W05H9.1	8.49093	-1.81976	0	0
Y49F6C.3	3.31061	-1.82323	4.61716e-46	1.17988e-44
F14F9.4	5.67811	-1.82427	2.42418e-205	3.83992e-203
M03A1.7	4.54284	-1.82859	2.23781e-74	9.74455e-73
C01F6.5	6.77863	-1.84273	2.78679e-287	6.70318e-285
F28B3.5	5.01001	-1.84573	2.16020078114519e-314	5.77675810068547e-312
F53A2.3	3.29902	-1.8477	2.39986e-59	8.02208e-58
Y41D4B.17	3.3342	-1.84903	1.52004e-47	4.03636e-46
F37C12.10	3.80367	-1.85752	7.32635e-65	2.70783e-63
Y105E8A.4	6.49269	-1.8637	2.37196e-260	5.15941e-258
T25C12.3	7.20995	-1.86827	0	0
EEED8.4	3.81747	-1.87362	6.16971e-68	2.41171e-66
F28B4.3	7.35573	-1.87457	0	0
Y55B1AR.1	9.32314	-1.8794	0	0
C17G10.5	9.60595	-1.88286	0	0
T23F11.6	3.76754	-1.88666	2.86352e-64	1.04477e-62
Y49C4A.8	6.46086	-1.88858	0	0
K10C9.3	5.9403	-1.89776	1.75354e-240	3.42136e-238
D1053.1	4.43473	-1.8984	2.78147e-92	1.57079e-90
Y22F5A.4	9.29016	-1.89911	0	0
C32B5.10	3.68495	-1.90969	1.78121e-93	1.02501e-91
ZK1307.1	5.00127	-1.91463	2.13694e-139	2.04521e-137
F25B4.9	7.56079	-1.92231	0	0
F40G9.5	3.36441	-1.92738	5.87183e-49	1.60131e-47
F53B2.6	4.45882	-1.93147	2.6362e-83	1.29983e-81
K08D8.4	5.12005	-1.93595	3.05293e-256	6.45532e-254
C17E4.2	5.22531	-1.94089	4.29941e-258	9.21959e-256
D2007.1	5.46446	-1.94456	1.80857e-103	1.18643e-101
C03E10.6	4.843	-1.94757	2.24805e-101	1.42536e-99
K08D8.6	5.67833	-1.94997	1.86498e-218	3.16357e-216
Y73B6BL.9	6.17868	-1.95726	2.84636159225601e-319	7.89014881951573e-317
T21H3.1	10.1856	-1.96969	0	0
F54E7.5	3.04175	-1.97652	5.12549e-45	1.27537e-43
M28.10	8.61352	-1.98034	0	0
ZK742.3	3.2002	-1.98251	3.39925e-35	6.7659e-34
ZK896.6	5.10113	-1.98405	9.47532e-146	9.509e-144
F23B2.12	3.09248	-1.98465	7.2305e-56	2.27478e-54
F17A2.5	3.29915	-1.98474	1.58102e-72	6.65506e-71
H01M10.3	5.8816	-1.98491	2.22357e-182	2.99957e-180
Y45F10C.2	6.08158	-1.98574	1.44031e-226	2.61912e-224
C12D8.5	3.12557	-1.98856	5.15687e-49	1.41057e-47
Y25C1A.6	3.24787	-1.98908	1.31087e-53	3.9466e-52
Y37H2A.14	5.72195	-1.98913	0	0
Y47D3A.2	3.64999	-1.99307	1.29356e-61	4.49248e-60
F53H4.2	7.81441	-2.00269	0	0
R12H7.2	9.81576	-2.00812	0	0
F22F1.1	5.74853	-2.02366	4.54598e-201	7.07756e-199
C31C9.2	8.14206	-2.02573	0	0
F59D8.1	9.18097	-2.03089	0	0
F19B2.5	4.92616	-2.03963	6.77615e-241	1.3278e-238
F13C5.2	5.54083	-2.04029	1.05816e-286	2.53185e-284
F53B3.5	4.17673	-2.05179	2.80892e-107	1.92604e-105
W04A8.5	3.42624	-2.05284	1.92243e-66	7.30123e-65
C01B10.6	8.9334	-2.05492	0	0
ZK1053.4	5.15276	-2.05654	7.2974e-257	1.5575e-254
F54F7.2	4.54191	-2.05691	4.73426e-84	2.3651e-82
Y41C4A.16	8.86482	-2.05733	0	0
C49C3.9	4.83622	-2.06937	1.09797e-184	1.508e-182
F28C6.1	3.64538	-2.07198	4.55991e-82	2.19131e-80
F35E8.8	3.34128	-2.07253	1.54304e-62	5.45051e-61
F56A8.8	3.87906	-2.07597	1.00659e-66	3.84541e-65
C08F11.12	6.52729	-2.08237	0	0
Y58A7A.4	5.28206	-2.08529	4.43373e-268	1.0028e-265
C11H1.9	3.13078	-2.09445	2.30478e-52	6.78612e-51
R07B1.10	8.68453	-2.1097	0	0
T19B10.2	6.08569	-2.11599	0	0
R10H10.3	6.29551	-2.11667	0	0
F49E12.9	3.26725	-2.11764	2.59834e-45	6.51534e-44
ZK1320.3	8.91108	-2.12096	0	0
F35C5.5	7.92117	-2.12135	0	0
F22E10.1	3.24482	-2.12254	2.11962e-61	7.35571e-60
Y39E4B.5	5.55216	-2.12649	0	0
ZK899.2	5.79278	-2.13172	2.56947e-271	5.89952e-269
F57F4.4	7.33339	-2.13828	0	0
Y7A5A.1	5.87855	-2.14214	1.3647084167493e-310	3.58619e-308
F44C4.5	3.83718	-2.14442	3.31137e-89	1.79854e-87
F37B4.7	6.09108	-2.15091	1.55615e-302	3.8658e-300
F13H8.3	4.24274	-2.18254	7.27036e-123	5.83954e-121
B0365.6	7.56433	-2.19777	0	0
C35E7.5	6.12029	-2.20097	1.86498e-260	4.07614e-258
F21F8.4	4.98858	-2.20505	3.71452e-201	5.80295e-199
C34H4.1	6.20107	-2.2067	0	0
F53E10.4	6.72333	-2.23344	0	0
Y38F1A.5	4.02024	-2.24152	1.32216e-131	1.18788e-129
Y54G2A.45	3.43773	-2.24264	1.4847e-44	3.6504e-43
F41E7.1	4.02014	-2.25612	7.87143e-124	6.39005e-122
F56F10.1	6.59471	-2.26218	0	0
H34I24.2	9.18771	-2.26357	0	0
C12D12.5	4.68553	-2.26461	1.22604e-154	1.35944e-152
C18H7.11	5.38554	-2.26952	2.01357e-277	4.76764e-275
K06A4.7	7.72208	-2.27303	0	0
Y75B8A.28	3.80662	-2.27408	5.86076e-169	7.25983e-167
F55B11.4	7.17681	-2.27445	0	0
F53C11.1	5.74887	-2.28878	1.14985e-239	2.2244e-237
C49A1.4	3.52397	-2.29652	6.09486e-74	2.62634e-72
F56D6.8	3.16963	-2.29968	1.91823e-67	7.41535e-66
F35C5.8	7.91751	-2.30741	0	0
F28D1.2	5.87501	-2.30769	0	0
F15B9.1	7.21127	-2.31304	0	0
C34B7.3	3.49883	-2.33478	1.87981e-113	1.37392e-111
C23H4.3	3.67253	-2.33965	6.24519e-74	2.68857e-72
Y51B9A.4	3.10064	-2.35456	6.43729e-62	2.25112e-60
EEED8.15	4.01014	-2.35769	6.13004e-125	5.08536e-123
Y38E10A.26	3.02204	-2.36274	4.88333e-45	1.21688e-43
C12D12.1	6.47279	-2.36709	0	0
F40H6.4	3.67598	-2.37321	1.11538e-98	6.78799e-97
B0041.6	4.54308	-2.3815	1.65118e-152	1.76622e-150
B0496.7	5.96398	-2.38248	5.12521e-299	1.26629e-296
Y40B10A.7	4.1705	-2.39365	1.47591e-108	1.02437e-106
K10D11.1	3.0358	-2.39421	2.38988e-59	7.99457e-58
F46G10.1	7.12059	-2.40072	0	0
F52B11.3	3.23732	-2.40995	3.08793e-67	1.19067e-65
C52D10.8	4.91675	-2.41079	8.69966e-186	1.20578e-183
R02C2.2	3.57409	-2.42541	1.14598e-76	5.16325e-75
H43E16.1	3.21681	-2.44051	2.50946e-67	9.68443e-66
C39B5.2	4.06399	-2.44204	1.02161e-120	8.06313e-119
C05D9.7	4.29646	-2.44798	1.12597e-125	9.42684e-124
C34E7.4	5.35957	-2.44964	1.22565402522147e-313	3.25844781523921e-311
ZK1320.1	5.53299	-2.45554	0	0
C07D10.5	4.72571	-2.47095	7.62519e-221	1.31306e-218
W04A8.4	4.00188	-2.49126	2.11322e-225	3.78224e-223
F14H12.3	4.56997	-2.50091	3.98477e-152	4.25239e-150
F19C7.1	8.79479	-2.51253	0	0
F49E12.2	7.65961	-2.52049	0	0
T10H4.12	5.7918	-2.52051	0	0
K02B12.2	4.18195	-2.52191	2.96077e-163	3.53279e-161
C52D10.9	5.95822	-2.53648	9.88131291682493e-323	2.78998870206552e-320
C28A5.4	3.97245	-2.56398	8.10506e-127	6.88718e-125
F52E1.14	8.98515	-2.56856	0	0
C52D10.6	5.32315	-2.57551	5.53607e-232	1.0443e-229
Y105C5B.15	6.01675	-2.58055	0	0
Y69A2AL.2	6.65053	-2.59512	0	0
T05A7.4	6.62999	-2.59689	0	0
C06B3.7	4.55205	-2.61818	4.95194e-199	7.55437e-197
F08F3.7	7.25809	-2.61861	0	0
C52D10.7	5.10005	-2.62551	5.65154e-308	1.4598e-305
R07C3.2	3.65706	-2.62656	4.24767e-103	2.76257e-101
W09G12.1	5.72754	-2.64362	0	0
ZK6.7	7.4522	-2.64666	0	0
F15E11.15	5.17024	-2.65143	7.52881e-270	1.71994e-267
Y34B4A.9	7.45556	-2.6603	0	0
C02F12.5	6.4682	-2.66268	0	0
C10H11.6	6.74809	-2.6709	0	0
EEED8.12	3.06126	-2.68206	1.83326e-63	6.58828e-62
F56D6.2	6.27429	-2.72647	0	0
Y56A3A.15	3.01664	-2.72948	2.38744e-77	1.08536e-75
C49C8.5	5.78583	-2.74736	0	0
M163.3	6.65456	-2.74953	0	0
K02E7.9	3.78893	-2.75175	4.22725e-132	3.82058e-130
W07A12.7	3.05614	-2.75195	2.42677e-104	1.61528e-102
Y106G6D.2	4.18617	-2.75513	7.61666e-175	9.86498e-173
C34G6.6	4.33722	-2.76259	1.16825e-161	1.37234e-159
LLC1.2	7.68498	-2.76336	0	0
M01E5.6	4.04089	-2.7642	1.70872e-184	2.33977e-182
C49G7.7	4.25566	-2.76868	7.37794e-185	1.01639e-182
B0281.5	4.60732	-2.77591	8.04932e-224	1.42942e-221
R02C2.1	3.12717	-2.78638	1.23105e-72	5.19156e-71
T24C4.4	4.01494	-2.79852	1.63353e-139	1.57002e-137
Y106G6D.1	4.27746	-2.8232	1.32144e-175	1.72131e-173
F01D5.5	4.36705	-2.82851	3.16882e-189	4.47385e-187
Y38E10A.13	3.77559	-2.83448	1.11565e-99	6.89111e-98
F56D6.9	3.99641	-2.83612	1.00988e-148	1.04104e-146
K11H12.4	5.04614	-2.83914	0	4.52684e-307
R07C3.6	3.5538	-2.84053	2.99248e-91	1.66717e-89
T13F2.8	8.81731	-2.84815	0	0
Y39G10AL.1	3.06371	-2.86377	1.30429e-75	5.77916e-74
K06G5.1	10.4976	-2.86592	0	0
R11.4	4.10661	-2.86606	5.71754e-116	4.27508e-114
Y41D4B.16	6.57354	-2.87674	0	0
F58E1.5	3.22105	-2.88166	5.603e-99	3.43286e-97
F27C8.4	6.47419	-2.89415	0	0
F35E12.5	3.91988	-2.903	1.88013e-128	1.63427e-126
M116.4	4.66498	-2.91088	4.21737e-218	7.12735e-216
Y39G10AR.10	6.27112	-2.91739	0	0
C04F6.3	8.11971	-2.93111	0	0
T19D12.4	7.17504	-2.9376	0	0
Y34B4A.6	8.4073	-2.94367	0	0
F45C12.6	3.50375	-2.95421	4.82174e-100	2.99865e-98
F15B9.6	4.93321	-2.983	1.73752018198158e-317	4.70175029897074e-315
F58B3.9	8.02583	-2.98813	0	0
F59D8.2	9.42306	-2.99967	0	0
F15E6.4	3.37533	-3.00895	5.25769e-124	4.2912e-122
F35C5.9	5.43577	-3.02215	0	0
C08F1.6	4.98812	-3.02465	1.40454e-292	3.41453e-290
Y56A3A.14	3.28194	-3.04056	3.42782e-103	2.23576e-101
T20D3.2	9.12648	-3.05788	0	0
M02H5.8	6.1804	-3.08662	0	0
R11A5.3	4.73776	-3.10786	6.34876e-254	1.33005e-251
M01D1.3	3.95668	-3.12508	1.25207e-153	1.38492e-151
T24B8.5	4.50186	-3.14003	1.41901e-259	3.07189e-257
F44F1.7	4.14162	-3.18472	1.54932e-208	2.50654e-206
F54D5.4	8.44276	-3.20829	0	0
F35E12.8	4.12011	-3.2094	1.53031e-189	2.17404e-187
C54C8.9	4.04038	-3.21219	1.75456e-90	9.69189e-89
T16G1.5	4.82406	-3.24577	2.88581e-306	7.32916e-304
Y105C5B.13	6.11483	-3.24767	0	0
K09C4.5	3.84524	-3.24981	1.0905e-127	9.40706e-126
Y71F9AL.7	3.02469	-3.26499	1.20188e-108	8.35452e-107
Y55B1BR.3	5.60388	-3.27291	0	0
C17H12.8	8.72223	-3.30218	0	0
F56C9.7	8.41784	-3.3141	0	0
Y46G5A.7	3.88693	-3.31549	9.64909e-189	1.35388e-186
Y54G2A.6	9.27464	-3.3235	0	0
F14B6.3	4.56415	-3.32775	1.0715e-251	2.18437e-249
Y51H7C.1	4.30167	-3.33835	3.13561e-199	4.79959e-197
W04E12.8	9.32052	-3.39269	0	0
F14B6.1	3.51989	-3.40731	2.35446e-116	1.77506e-114
B0024.4	3.86412	-3.43572	1.27644e-166	1.53921e-164
K08H2.1	3.71108	-3.44308	2.04539e-194	3.02885e-192
C09F12.1	6.73346	-3.44478	0	0
T05D4.2	4.7489	-3.48376	0	0
F35E12.6	8.72153	-3.50945	0	0
R06A4.6	3.43697	-3.51701	8.89349e-140	8.58401e-138
ZK896.7	7.71279	-3.53184	0	0
F23F12.9	4.20247	-3.5337	1.97331e-267	4.44102e-265
R10D12.9	6.4224	-3.55699	0	0
F48E3.6	3.96568	-3.59241	7.78452e-186	1.08224e-183
C02A12.4	10.4938	-3.61881	0	0
F12E12.8	3.27033	-3.65572	1.85781e-119	1.44373e-117
H27M09.4	4.31463	-3.66643	3.24811e-191	4.68769e-189
F46F2.3	4.91999	-3.69782	0	0
EEED8.2	3.32915	-3.76752	1.82086e-168	2.23122e-166
Y46B2A.1	4.93309	-3.77858	0	0
C32B5.14	3.61314	-3.77974	1.84759e-119	1.43824e-117
F54E2.1	8.86313	-3.78122	0	0
M02F4.7	6.61363	-3.82476	0	0
T04B8.3	4.97456	-3.85042	0	0
Y38E10A.5	4.43483	-3.88397	1.65922065842866e-319	4.62759719664726e-317
C36B7.7	3.49391	-3.89305	1.75533e-118	1.35482e-116
F33E2.5	4.39331	-3.89809	1.12942e-252	2.33385e-250
ZK1290.8	4.35639	-3.95401	1.43489e-206	2.28883e-204
D1086.3	6.25583	-3.97445	0	0
Y82E9BR.17	4.47975	-4.01391	0	0
T08E11.6	3.20698	-4.04069	1.8918e-178	2.50738e-176
F46E10.2	5.05472	-4.04568	0	3.25726e-307
R52.1	5.09451	-4.05484	0	0
Y45G5AM.5	4.14733	-4.0886	1.43673e-221	2.48347e-219
C41H7.8	3.45935	-4.10031	6.39407e-141	6.23779e-139
F55G11.4	6.80578	-4.10381	0	0
Y22F5A.5	9.80226	-4.10875	0	0
Y40B10A.6	4.97949	-4.10897	0	0
F58E1.3	3.28373	-4.13024	5.79716e-139	5.51349e-137
ZK6.11	7.82258	-4.21329	0	0
C32H11.12	7.15932	-4.22208	0	0
Y4C6B.6	4.30097	-4.22214	4.90664e-303	1.23238e-300
K08D8.5	4.96038	-4.32242	0	0
F23D12.5	3.33441	-4.35356	2.53144e-160	2.95082e-158
Y51F10.7	8.15797	-4.44464	0	0
C08F1.10	5.54273	-4.48155	0	0
F01D5.1	6.30409	-4.50767	0	0
Y71A12B.11	4.03781	-4.57261	2.39154e-228	4.36633e-226
F49F1.1	4.54028	-4.62204	1.37988e-220	2.3672e-218
C44H4.3	4.02658	-4.64024	6.19608e-272	1.42985e-269
ZK6.10	9.14455	-4.65657	0	0
C14C6.5	7.49416	-4.65835	0	0
F52F10.4	5.5567	-4.68568	0	0
F35E12.7	6.4388	-4.75131	0	0
F09C8.1	6.21776	-4.76604	0	0
C17F4.7	11.2829	-4.81633	0	0
R08C7.13	3.84814	-5.05991	1.58906e-202	2.49967e-200
C25B8.4	7.59019	-5.0759	0	0
F25A2.1	3.95723	-5.17036	1.08525e-245	2.18304e-243
F26D10.12	5.46422	-5.2344	0	0
F01D5.2	4.27984	-5.58857	0	0
W04G3.8	3.07824	-5.70186	2.06591e-139	1.9814e-137
F02D10.1	3.7548	-6.44037	0	0

### Sheet: Upregulated
Gene.ID	logCPM	logFC.TO_DRvAL	PValue.TO_DRvAL	FDR.TO_DRvAL
T16G1.7	4.77461	5.83755	0	0
C45G7.3	4.71592	5.8005	0	0
F28F8.2	8.4043	5.31906	0	0
T22F3.11	3.01279	5.19229	9.72082e-236	1.8568e-233
Y69A2AR.5	4.11406	4.35338	0	0
R11G11.14	3.22388	3.82231	5.00741e-139	4.77237e-137
K12G11.3	7.33893	3.80646	0	0
F49E11.10	7.66771	3.76951	0	0
F32A5.5	6.08445	3.29752	0	0
F46C5.1	3.30368	3.20094	1.71032e-225	3.07323e-223
F42A10.7	6.48467	3.13075	0	0
B0213.15	3.03748	3.11996	2.17153e-97	1.30238e-95
ZK666.6	3.17712	3.07808	1.79145e-84	8.999e-83
F18E3.7	5.05352	2.94684	8.42320891977155e-313	2.22632267849843e-310
C35D10.14	4.81171	2.92661	2.79848e-197	4.24072e-195
K08C7.2	4.36701	2.89431	1.87216e-252	3.8338e-250
Y8A9A.2	3.71096	2.75818	6.39907e-139	6.07323e-137
K01A2.2	3.48619	2.61271	2.17654e-106	1.47683e-104
C54F6.14	7.05311	2.60496	0	0
C05E4.9	8.49578	2.50813	0	0
M18.1	3.36864	2.48613	3.51708e-90	1.93571e-88
Y38E10A.14	5.31142	2.47803	0	0
ZC204.12	3.00004	2.45969	1.08701e-98	6.62423e-97
F54F3.3	4.39596	2.33913	1.16894e-126	9.89593e-125
F52H3.7	9.03328	2.32473	0	0
F09F3.9	3.04833	2.30638	9.7696e-66	3.65544e-64
C24B9.9	6.09138	2.29593	1.56464e-241	3.10611e-239
C30G12.2	6.35784	2.28595	0	0
W07B8.5	3.96188	2.27123	2.08777e-74	9.10866e-73
F16B4.12	3.46251	2.24123	8.12941e-72	3.39992e-70
R11D1.3	4.77349	2.20388	9.84028e-153	1.06007e-150
C35C5.8	3.22242	2.17307	3.76933e-65	1.40113e-63
C03G6.15	5.36267	2.1675	1.48397e-264	3.29087e-262
Y54G2A.10	3.52882	2.14547	2.27958e-63	8.17287e-62
F41F3.4	3.15329	2.14168	6.20774e-55	1.92241e-53
T05E12.3	6.32541	2.13542	0	0
T18D3.4	5.26369	2.13519	0	0
F58B3.1	6.28433	2.12475	1.13289e-230	2.12819e-228
W05B2.1	5.03846	2.10035	4.66185e-177	6.10756e-175
Y37H9A.5	3.59154	2.08181	2.06809e-93	1.18859e-91
K02D7.5	4.40493	2.07943	6.99486e-139	6.62486e-137
T08B1.6	3.74588	2.03023	1.29072e-49	3.5779e-48
T02B5.3	3.31865	1.9595	4.09623e-39	8.90573e-38
F13E9.15	3.74256	1.95941	2.89672e-42	6.79152e-41
C52B9.3	3.97496	1.95632	9.10683e-74	3.9131e-72
C08F11.13	4.69009	1.9462	2.35989e-265	5.28487e-263
C27C7.3	3.13655	1.89872	5.21213e-59	1.73208e-57
C31H5.6	5.89524	1.878	9.4878e-240	1.84327e-237
M05D6.7	3.62321	1.87779	2.46562e-83	1.21704e-81
F21D12.1	3.28926	1.87061	9.02319e-89	4.84874e-87
F55H12.2	3.94751	1.83851	2.58858e-90	1.42815e-88
C30G7.1	5.78543	1.83462	1.75426e-290	4.24204e-288
Y38H6C.19	3.42497	1.8313	5.72623e-37	1.18651e-35
Y71F9AL.4	4.22462	1.82667	1.88232e-175	2.44492e-173
F36D1.7	3.88614	1.78164	1.03629e-40	2.3415e-39
F43C11.7	4.84455	1.77003	8.99748e-167	1.09076e-164
R05G6.10	3.37693	1.75448	4.38224e-59	1.45843e-57
C26E1.2	3.60199	1.75261	2.25636e-69	9.07755e-68
R06C7.10	4.70834	1.72052	1.28857e-222	2.25306e-220
W03D8.8	3.12973	1.7066	4.19709e-35	8.3357e-34
C37A5.8	4.5051	1.67838	9.04901e-88	4.81706e-86
Y45F10B.13	4.33996	1.66175	3.57588e-105	2.39769e-103
K08A2.5	4.11983	1.65346	1.14017e-101	7.25955e-100
D1025.9	3.18031	1.64332	1.03342e-22	1.45765e-21
C52E4.1	8.00861	1.64062	2.10454e-243	4.21474e-241
C15B12.1	3.27506	1.63272	1.17654e-37	2.48082e-36
DH11.2	4.31851	1.61749	4.46766e-52	1.30614e-50
K12F2.1	5.33232	1.61587	2.38281e-190	3.41719e-188
F36H5.2	3.634	1.61418	3.05407e-79	1.42988e-77
F41E6.5	3.43932	1.61119	2.93569e-38	6.24225e-37
C27H5.4	3.32301	1.6028	1.16775e-48	3.1637e-47
C05D9.9	3.06837	1.58835	1.59949e-37	3.36174e-36
T16G1.6	3.2952	1.58552	5.49953e-43	1.30692e-41
ZK550.2	3.91449	1.56264	8.42217e-64	3.04114e-62
F31F7.1	8.0432	1.56145	0	0
Y57G11C.34	5.52837	1.56084	6.90581e-201	1.07148e-198
F46G10.6	6.51243	1.55696	1.13121023238989e-317	3.09794869747802e-315
T20B3.2	4.99505	1.55364	2.40903e-92	1.36215e-90
F31D4.8	3.32469	1.55299	1.23304e-26	1.96409e-25
ZK816.5	3.70725	1.55267	5.13749e-59	1.70853e-57
C30G4.7	4.55256	1.55006	8.8536e-79	4.09871e-77
C44B7.6	3.30084	1.53474	1.21086e-34	2.38298e-33
F13D11.3	3.20834	1.53442	1.36364e-30	2.43107e-29
Y37E11AR.2	6.20888	1.53419	3.15267e-187	4.39642e-185
T03F1.11	3.22505	1.5175	1.58463e-27	2.57927e-26
F53A9.8	5.2287	1.50218	4.03965e-85	2.05651e-83
K03H1.5	3.82389	1.49973	1.91691e-71	7.9657e-70
C46F4.2	4.63211	1.49756	1.55142e-96	9.14777e-95
T21D12.9	5.06263	1.49239	4.76744e-139	4.55321e-137
R09B5.6	8.08438	1.49237	0	0
Y16B4A.2	3.58279	1.48946	1.51031e-44	3.71136e-43
F09C3.2	3.73118	1.48721	1.95085e-36	3.97167e-35
Y57A10A.10	3.64109	1.4805	2.92547e-66	1.10553e-64
T01G6.8	3.2315	1.47321	1.41318e-32	2.64598e-31
Y50D4A.5	4.1145	1.47222	1.64679e-71	6.85574e-70
M116.2	4.18527	1.47145	9.77077e-62	3.40375e-60
F26A3.4	6.25629	1.4687	1.20013e-238	2.31184e-236
F41B5.4	3.41018	1.46634	2.25549e-77	1.02639e-75
F08G2.5	8.69127	1.46606	0	0
C44E4.8	5.79175	1.46241	6.13456e-190	8.74242e-188
Y97E10C.1	4.35628	1.46004	3.77891e-90	2.07479e-88
M04G12.1	4.84424	1.45752	1.67585e-119	1.30679e-117
C55C2.5	3.24817	1.45512	2.12417e-39	4.65382e-38
F21C10.10	8.49276	1.45474	0	0
C29F5.1	5.08288	1.45268	6.20742e-123	4.99461e-121
Y54G2A.32	3.59014	1.4518	5.35073e-44	1.29802e-42
T24F1.5	3.29762	1.4467	2.15363e-24	3.21531e-23
C53C9.2	4.91182	1.4415	1.67516e-102	1.08482e-100
T09A5.1	3.36663	1.44143	2.77133e-20	3.58632e-19
T13H5.2	4.01445	1.43367	8.70565e-50	2.41764e-48
F14H8.6	4.40527	1.43149	1.08625e-146	1.10228e-144
C18B2.3	4.17764	1.41773	1.20653e-42	2.85083e-41
Y110A2AR.2	4.24474	1.41173	1.14005e-99	7.03228e-98
F54D11.3	3.91883	1.40195	5.62327e-89	3.0325e-87
Y73E7A.9	3.89348	1.3924	3.4796e-83	1.70827e-81
C38C3.4	3.13366	1.38224	1.76269e-27	2.86499e-26
Y18D10A.3	3.13268	1.38112	9.85172e-38	2.08021e-36
Y38E10A.7	6.46003	1.38086	6.01526e-265	1.34049e-262
R153.1	4.38674	1.37923	1.3755e-76	6.19124e-75
Y34D9A.11	4.98628	1.37523	9.2562e-39	1.99052e-37
T25B2.2	4.05469	1.35949	2.92384e-52	8.58107e-51
R06F6.11	4.96728	1.35589	6.07604e-57	1.95764e-55
C14B9.1	4.67972	1.35303	9.50465e-45	2.35087e-43
R13A5.12	8.71073	1.35212	0	0
C36E6.3	5.76668	1.34812	7.61126e-81	3.6308e-79
C49A9.6	4.37362	1.33993	2.68636e-71	1.11529e-69
T08B1.2	3.05298	1.33623	7.36755e-34	1.43013e-32
T07C12.9	4.69634	1.32675	6.69323e-75	2.94561e-73
F18E3.12	4.00758	1.32526	2.29836e-50	6.44576e-49
W02H5.8	4.47258	1.32003	6.92776e-61	2.38412e-59
F54B8.3	3.60796	1.31248	6.62152e-52	1.92962e-50
C09D4.1	3.66426	1.31212	2.83131e-28	4.70791e-27
T26H5.10	3.3869	1.30943	1.89988e-21	2.55761e-20
C10C5.4	5.03126	1.29885	1.09148e-65	4.07723e-64
F11C3.3	9.37627	1.28807	5.61532e-158	6.39795e-156
DY3.6	4.17078	1.28613	5.5367e-51	1.58006e-49
F17C11.4	5.0718	1.28262	2.07217e-76	9.28106e-75
C24F3.6	8.14437	1.27979	4.54839e-125	3.78015e-123
F40F8.4	4.30516	1.27956	1.17604e-42	2.78025e-41
Y37B11A.3	4.29192	1.27608	9.54357e-104	6.28783e-102
C49A9.2	3.2643	1.26993	4.51634e-30	7.94571e-29
K09F6.6	3.48953	1.26739	1.07817e-39	2.3713e-38
F31D5.3	5.51858	1.26689	8.54652e-155	9.4996e-153
F55H12.6	3.21677	1.26434	2.5598e-23	3.6838e-22
C10G8.5	4.65046	1.25305	1.50226e-64	5.50315e-63
F12B6.2	4.93449	1.24339	1.02177e-76	4.61277e-75
ZK593.3	3.54292	1.2389	1.70463e-21	2.29817e-20
H06H21.8	5.64361	1.23652	4.95557e-85	2.51997e-83
C26E1.3	3.01937	1.2274	1.74585e-24	2.61595e-23
F11A5.10	4.72472	1.226	1.96868e-49	5.43402e-48
C33D9.1	3.89328	1.22389	1.88741e-33	3.62653e-32
T25F10.6	7.73304	1.22261	3.96728e-213	6.58236e-211
ZK112.1	5.53796	1.21303	3.92904e-88	2.094e-86
T28A8.8	3.08965	1.21056	1.44319e-30	2.57189e-29
C36H8.3	4.41118	1.2085	1.2198e-48	3.30277e-47
ZK524.2	3.98597	1.19644	2.59453e-45	6.50937e-44
Y38E10A.23	3.05559	1.1964	2.20468e-38	4.7077e-37
K05C4.4	3.48182	1.19477	8.86357e-31	1.58828e-29
C08E3.6	5.59708	1.19295	9.77175e-152	1.03551e-149
F56B6.4	5.36011	1.18579	1.92652e-83	9.5301e-82
F44C4.3	7.60882	1.18428	9.77224e-170	1.22385e-167
ZC395.5	4.38929	1.18066	1.30515e-40	2.93876e-39
T01E8.1	3.72754	1.17713	1.60515e-42	3.78681e-41
C08G9.1	3.41816	1.17038	2.43327e-29	4.19966e-28
M01A8.2	4.05004	1.16628	3.469e-67	1.33648e-65
T02D1.5	5.12414	1.16562	2.3588e-100	1.48112e-98
F42E11.4	3.5926	1.16309	1.3115e-31	2.40219e-30
F13C5.6	3.66329	1.16294	3.26477e-26	5.14275e-25
W03D2.1	6.17377	1.16291	3.24837e-81	1.5512e-79
F32A11.6	3.83089	1.16247	1.06202e-38	2.2806e-37
C16A3.9	10.8368	1.16131	9.44054e-169	1.16308e-166
F09B9.1	4.03389	1.16024	1.75374e-40	3.93906e-39
C30G7.4	4.30769	1.1579	2.45666e-29	4.23842e-28
ZK673.7	3.90183	1.15204	2.60775e-29	4.49202e-28
F09F7.6	5.6541	1.15175	2.39021e-100	1.49878e-98
F28D1.5	7.07214	1.14978	4.92719e-153	5.34594e-151
F25E5.8	4.59017	1.14879	3.31702e-52	9.72243e-51
F33A8.2	4.43954	1.14751	9.62946e-41	2.17902e-39
Y43E12A.2	3.93446	1.14639	5.89087e-30	1.0336e-28
T27C4.1	4.93871	1.14143	1.15244e-87	6.12047e-86
C27A7.1	3.55452	1.14018	6.22169e-36	1.25653e-34
C05C12.3	4.65139	1.13855	9.7906e-62	3.40804e-60
K03H1.10	4.52018	1.13849	1.32386e-46	3.43711e-45
K02C4.5	3.79873	1.13658	9.16221e-30	1.59832e-28
R06F6.7	4.59531	1.13629	2.55831e-29	4.41044e-28
C41C4.10	3.71475	1.13523	4.05726e-28	6.71449e-27
Y95B8A.5	4.88228	1.1337	1.31749e-96	7.77852e-95
ZK1290.13	3.34963	1.13316	3.84661e-38	8.1639e-37
E03D2.2	4.04643	1.13257	1.80364e-37	3.78557e-36
ZK930.2	4.46999	1.12972	4.46696e-63	1.58899e-61
C14A6.1	5.80525	1.12628	2.44838e-84	1.22719e-82
Y119D3B.17	5.53954	1.12261	1.06244e-66	4.05197e-65
C46H11.2	3.56677	1.12188	1.68283e-29	2.9133e-28
T06D8.1	4.46442	1.12174	3.2254e-38	6.85508e-37
F45H10.1	5.53124	1.119	5.64798e-86	2.90456e-84
F09C3.1	4.35961	1.11769	1.0286e-61	3.57503e-60
D1025.6	4.22554	1.11492	2.12309e-26	3.36181e-25
F43C9.2	3.99953	1.11121	1.83073e-25	2.81839e-24
C18H9.6	5.75471	1.11079	1.85039e-191	2.679e-189
B0432.9	3.15399	1.10723	1.67668e-23	2.4306e-22
F10G2.3	3.71926	1.1052	3.507e-17	4.05163e-16
F41C3.2	3.52093	1.10274	3.08171e-19	3.83304e-18
T19H12.3	3.57971	1.10216	8.06205e-22	1.09733e-20
F54F3.4	4.99259	1.10214	3.48422e-40	7.78742e-39
F54G8.4	3.73266	1.1021	3.28777e-23	4.71054e-22
Y47G6A.5	3.49359	1.10087	5.02606e-42	1.16994e-40
ZK970.1	3.15556	1.10009	5.90825e-25	8.98011e-24
F12E12.11	3.52681	1.09941	1.56309e-12	1.4916e-11
C05E11.4	4.65331	1.09336	1.80887e-44	4.43544e-43
F07A5.7	8.04511	1.08679	7.45997e-230	1.38991e-227
Y92H12A.5	5.36406	1.08673	2.6558e-112	1.91643e-110
T09H2.1	3.76725	1.08646	5.01128e-32	9.27218e-31
T08H10.1	6.1762	1.08445	5.62052e-74	2.42885e-72
C32D5.6	3.56379	1.07999	2.43435e-24	3.62608e-23
F10F2.2	5.46081	1.07834	2.24156e-97	1.3426e-95
C33A12.4	3.14967	1.07576	1.82251e-15	1.96894e-14
F28F5.3	4.37708	1.07133	3.41421e-56	1.08163e-54
C33C12.9	5.23429	1.07132	8.00588e-52	2.32411e-50
F40A3.6	3.7301	1.07108	4.22801e-22	5.80167e-21
ZK1128.7	3.25891	1.07086	1.25175e-17	1.47157e-16
D1025.7	4.34282	1.0697	1.9517e-24	2.91959e-23
ZK688.3	5.29407	1.06876	1.3232e-73	5.67489e-72
Y60A3A.14	3.6877	1.06699	1.46351e-28	2.45962e-27
F55H12.3	3.49363	1.06546	4.89593e-22	6.7e-21
C36E6.5	7.84407	1.06151	1.11063e-224	1.98002e-222
F59F4.4	6.18396	1.061	1.66247e-91	9.30761e-90
F10E7.6	5.5068	1.06032	7.35592e-99	4.49472e-97
Y75B8A.1	3.74673	1.05885	6.09055e-37	1.2597e-35
Y67D2.5	5.13364	1.05383	2.52257e-62	8.86233e-61
Y18D10A.8	3.66624	1.05348	1.78449e-33	3.43166e-32
Y44A6C.1	4.22388	1.04982	7.80985e-44	1.89256e-42
T12B5.6	3.17151	1.04848	5.94745e-17	6.81909e-16
F58A4.2	5.73395	1.04743	5.23905e-83	2.56375e-81
Y73E7A.4	3.21557	1.04543	5.86812e-13	5.71243e-12
R01H10.3	3.09148	1.04451	8.18774e-13	7.90786e-12
Y32F6B.1	5.00258	1.04186	1.19516e-45	3.02186e-44
Y39A3CR.3	4.23682	1.03694	1.58312e-35	3.17469e-34
F20A1.10	6.15656	1.03571	4.46571e-89	2.41685e-87
F09B9.4	4.14775	1.03473	1.01645e-28	1.72035e-27
F40E10.3	6.43163	1.03391	5.20073e-131	4.66332e-129
T28B4.1	3.26987	1.03127	1.336e-18	1.62962e-17
F18E3.11	4.79482	1.02949	5.29826e-47	1.38827e-45
ZK525.1	3.18848	1.02586	5.15564e-18	6.14205e-17
C33F10.5	4.10605	1.02414	7.7764e-40	1.71613e-38
C15H9.11	3.93221	1.01874	3.01041e-16	3.35185e-15
F09F7.2	8.31238	1.01784	1.25992e-165	1.51127e-163
T22E5.5	6.8112	1.01746	3.51983e-106	2.38473e-104
K02E11.4	3.52406	1.01313	7.89949e-16	8.64721e-15
F26F12.3	5.89671	1.01305	2.96349e-153	3.23853e-151
T15B12.1	4.39378	1.01296	3.13828e-39	6.84266e-38
F19H6.4	6.29201	1.01145	3.25054e-111	2.3308e-109
W02C12.3	6.94075	1.00841	3.50151e-143	3.46048e-141
T11B7.5	4.46901	1.00744	8.50699e-31	1.52499e-29
R03E9.1	6.16857	1.00482	2.42201e-102	1.5618e-100
F20A1.1	6.03927	1.00134	2.83595e-82	1.36718e-80
C24A3.2	4.40415	1.00111	2.02134e-29	3.49532e-28
F59A7.2	3.51623	1.00037	7.46228e-14	7.55047e-13
