## Supplementary material for "Dietary restriction induces post-transcriptional regulation of longevity genes": Table EV2

### Sheet: Key
Term	The enriched GO term
Count	number of genes in the gene list that belong to the Term
PValue	p-val of enrichment
Genes	IDs of involved genes
List.Total	number of genes in the gene list
Pop.Hits	number of genes in the total group of genes assayed that belong to the specific term
Pop.Total	number of genes in the total group of genes assayed that belong to any GO term within the System

### Sheet: Total_Up_GO
Term	Count	PValue	Genes	List.Total	Pop.Hits	Pop.Total
GO:0006811~ion transport	9	0.040573	Y57A10A.10, T05E12.3, C05E11.4, C05C12.3, F14H8.6, C41C4.10, C54F6.14, C10G8.5, F11A5.10	121	150	4612
GO:0055114~oxidation reduction	16	0.00136054	M05D6.7, B0213.15, F45H10.1, F18E3.7, F54F3.4, F12E12.11, K08C7.2, K12G11.3, C30G12.2, ZK816.5, Y69A2AR.5, T09H2.1, F41B5.4, C03G6.15, C15B12.1, T08H10.1	121	242	4612
GO:0007626~locomotory behavior	3	0.0373704	K12F2.1, F11A5.10, C36H8.3	121	12	4612
GO:0030239~myofibril assembly	4	0.00621862	F07A5.7, F13C5.6, F11C3.3, T22E5.5	121	15	4612
GO:0006937~regulation of muscle contraction	3	0.0214458	C36E6.3, T22E5.5, C36E6.5	121	9	4612
GO:0006936~muscle contraction	4	0.00243327	R06C7.10, T08B1.2, F11C3.3, T20B3.2	121	11	4612
GO:0031033~myosin filament assembly or disassembly	3	0.00637771	F07A5.7, F13C5.6, F11C3.3	121	5	4612

### Sheet: Total_Down_GO
Term	Count	PValue	Genes	List.Total	Pop.Hits	Pop.Total
GO:0045449~regulation of transcription	36	0.0462379	C32F10.6, C35C5.1, F28F8.6, F39H11.3, Y53C10A.12, K04C1.3, C44C10.8, Y47G6A.6, C28A5.4, C48E7.11, C43E11.3, F39B2.4, W02D3.9, C07E3.6, T07C4.6, W09C2.1, F23F12.9, Y67A6A.2, Y70C5C.6, M01E5.6, Y54E5B.3, F28C6.1, ZK593.4, T12D8.7, F43C1.4, T27F2.3, T27F2.4, ZK829.5, F44A6.2, F40H6.4, T08D10.1, T05A7.4, F17A2.5, ZC204.2, M04B2.3, T20B12.8	330	369	4612
GO:0051252~regulation of RNA metabolic process	28	0.0341933	C32F10.6, C35C5.1, Y53C10A.12, K04C1.3, Y47G6A.6, C28A5.4, C48E7.11, C43E11.3, C07E3.6, W09C2.1, F23F12.9, T07C4.6, Y67A6A.2, Y70C5C.6, M01E5.6, Y54E5B.3, F28C6.1, T12D8.7, F43C1.4, T27F2.4, ZK829.5, F44A6.2, F40H6.4, T08D10.1, T05A7.4, F17A2.5, ZC204.2, M04B2.3	330	264	4612
GO:0040029~regulation of gene expression, epigenetic	8	0.0272453	C35C5.1, F26G5.9, F44A6.2, T20G5.11, ZK520.2, M04B2.3, T07D1.4, K04F10.6	330	42	4612
GO:0006952~defense response	11	0.00142586	C07F11.1, M60.2, Y70C5C.6, Y53C10A.12, B0213.6, F39B2.4, B0213.4, F13B10.1, C49C3.9, K11D12.5, T19D12.4	330	47	4612
GO:0009072~aromatic amino acid family metabolic process	4	0.0218676	F42D1.2, C15H9.7, K10C2.4, D1053.1	330	9	4612
GO:0030262~apoptotic nuclear changes	4	0.0218676	K04H4.6, AH9.2, CD4.2, C07B5.5	330	9	4612

### Sheet: Total_Up_Core
Term	Count	PValue	Genes	List.Total	Pop.Hits	Pop.Total
GO:0055114~oxidation-reduction process	14	0.000511467	WBGENE00006863, WBGENE00001523, WBGENE00001564, WBGENE00015044, WBGENE00001500, WBGENE00015783, WBGENE00018286, WBGENE00010790, WBGENE00019978, WBGENE00018262, WBGENE00010063, WBGENE00008959, WBGENE00016728, WBGENE00001476	69	398	5897
GO:0006936~muscle contraction	4	0.00797908	WBGENE00006495, WBGENE00002348, WBGENE00006589, WBGENE00003515	69	36	5897
GO:0003012~muscle system process	4	0.0122151	WBGENE00006495, WBGENE00002348, WBGENE00006589, WBGENE00003515	69	42	5897
GO:0006820~anion transport	5	0.0189631	WBGENE00018268, WBGENE00020700, WBGENE00000006, WBGENE00012531, WBGENE00001591	69	89	5897
GO:0007626~locomotory behavior	3	0.0356398	WBGENE00001452, WBGENE00003515, WBGENE00001591	69	26	5897

### Sheet: Total_Up_Unique
Term	Count	PValue	Genes	List.Total	Pop.Hits	Pop.Total
GO:0003012~muscle system process	6	0.000100036	WBGENE00003495, WBGENE00006584, WBGENE00003369, WBGENE00006585, WBGENE00006789, WBGENE00003370	68	42	5897
GO:0003008~system process	7	0.00339488	WBGENE00003495, WBGENE00006584, WBGENE00003369, WBGENE00006585, WBGENE00006789, WBGENE00000562, WBGENE00003370	68	130	5897
GO:0090257~regulation of muscle system process	3	0.0137717	WBGENE00003495, WBGENE00003369, WBGENE00003370	68	16	5897
GO:0006937~regulation of muscle contraction	3	0.0137717	WBGENE00003495, WBGENE00003369, WBGENE00003370	68	16	5897
GO:0044057~regulation of system process	3	0.0232388	WBGENE00003495, WBGENE00003369, WBGENE00003370	68	21	5897
GO:0030241~skeletal muscle myosin thick filament assembly	2	0.0446893	WBGENE00006754, WBGENE00006789	68	4	5897

### Sheet: Total_Down_Core
Term	Count	PValue	Genes	List.Total	Pop.Hits	Pop.Total
GO:0045087~innate immune response	72	1.27967e-56	WBGENE00019100, WBGENE00008199, WBGENE00018971, WBGENE00007717, WBGENE00000783, WBGENE00015216, WBGENE00007440, WBGENE00022645, WBGENE00022644, WBGENE00010050, WBGENE00018823, WBGENE00010745, WBGENE00009393, WBGENE00018760, WBGENE00014251, WBGENE00014252, WBGENE00021518, WBGENE00021519, WBGENE00001786, WBGENE00009432, WBGENE00007097, WBGENE00009430, WBGENE00018210, WBGENE00009431, WBGENE00020456,…	219	186	5897
GO:0006955~immune response	72	1.18426e-55	WBGENE00019100, WBGENE00008199, WBGENE00018971, WBGENE00007717, WBGENE00000783, WBGENE00015216, WBGENE00007440, WBGENE00022645, WBGENE00022644, WBGENE00010050, WBGENE00018823, WBGENE00010745, WBGENE00009393, WBGENE00018760, WBGENE00014251, WBGENE00014252, WBGENE00021518, WBGENE00021519, WBGENE00001786, WBGENE00009432, WBGENE00007097, WBGENE00009430, WBGENE00018210, WBGENE00009431, WBGENE00020456,…	219	191	5897
GO:0006952~defense response	78	8.19801e-52	WBGENE00019100, WBGENE00008199, WBGENE00018971, WBGENE00007717, WBGENE00000783, WBGENE00015216, WBGENE00007440, WBGENE00022645, WBGENE00022644, WBGENE00010050, WBGENE00018823, WBGENE00009393, WBGENE00010745, WBGENE00018760, WBGENE00014251, WBGENE00014252, WBGENE00021518, WBGENE00021519, WBGENE00001786, WBGENE00009432, WBGENE00007097, WBGENE00009430, WBGENE00018210, WBGENE00009431, WBGENE00020456,…	219	262	5897
GO:0042742~defense response to bacterium	20	8.85939e-11	WBGENE00009432, WBGENE00003096, WBGENE00009430, WBGENE00009431, WBGENE00008199, WBGENE00009434, WBGENE00015933, WBGENE00009971, WBGENE00003091, WBGENE00003090, WBGENE00010124, WBGENE00007875, WBGENE00003767, WBGENE00006593, WBGENE00003769, WBGENE00000522, WBGENE00002004, WBGENE00019779, WBGENE00009429, WBGENE00002271	219	83	5897
GO:0009617~response to bacterium	20	1.10792e-10	WBGENE00009432, WBGENE00003096, WBGENE00009430, WBGENE00009431, WBGENE00008199, WBGENE00009434, WBGENE00015933, WBGENE00009971, WBGENE00003091, WBGENE00003090, WBGENE00010124, WBGENE00007875, WBGENE00003767, WBGENE00006593, WBGENE00003769, WBGENE00000522, WBGENE00002004, WBGENE00019779, WBGENE00009429, WBGENE00002271	219	84	5897
GO:0098542~defense response to other organism	21	2.0956e-10	WBGENE00009432, WBGENE00003096, WBGENE00009430, WBGENE00009431, WBGENE00008199, WBGENE00009434, WBGENE00015933, WBGENE00009971, WBGENE00003091, WBGENE00003090, WBGENE00010124, WBGENE00007875, WBGENE00003767, WBGENE00006593, WBGENE00000558, WBGENE00003769, WBGENE00000522, WBGENE00002004, WBGENE00019779, WBGENE00009429, WBGENE00002271	219	97	5897
GO:0009607~response to biotic stimulus	21	3.08993e-10	WBGENE00009432, WBGENE00003096, WBGENE00009430, WBGENE00009431, WBGENE00008199, WBGENE00009434, WBGENE00015933, WBGENE00009971, WBGENE00003091, WBGENE00003090, WBGENE00010124, WBGENE00007875, WBGENE00003767, WBGENE00006593, WBGENE00000558, WBGENE00003769, WBGENE00000522, WBGENE00002004, WBGENE00019779, WBGENE00009429, WBGENE00002271	219	99	5897
GO:0051707~response to other organism	21	3.08993e-10	WBGENE00009432, WBGENE00003096, WBGENE00009430, WBGENE00009431, WBGENE00008199, WBGENE00009434, WBGENE00015933, WBGENE00009971, WBGENE00003091, WBGENE00003090, WBGENE00010124, WBGENE00007875, WBGENE00003767, WBGENE00006593, WBGENE00000558, WBGENE00003769, WBGENE00000522, WBGENE00002004, WBGENE00019779, WBGENE00009429, WBGENE00002271	219	99	5897
GO:0043207~response to external biotic stimulus	21	3.08993e-10	WBGENE00009432, WBGENE00003096, WBGENE00009430, WBGENE00009431, WBGENE00008199, WBGENE00009434, WBGENE00015933, WBGENE00009971, WBGENE00003091, WBGENE00003090, WBGENE00010124, WBGENE00007875, WBGENE00003767, WBGENE00006593, WBGENE00000558, WBGENE00003769, WBGENE00000522, WBGENE00002004, WBGENE00019779, WBGENE00009429, WBGENE00002271	219	99	5897
GO:0050829~defense response to Gram-negative bacterium	16	2.47703e-09	WBGENE00009432, WBGENE00003096, WBGENE00009430, WBGENE00009431, WBGENE00008199, WBGENE00009434, WBGENE00015933, WBGENE00009971, WBGENE00003091, WBGENE00003090, WBGENE00010124, WBGENE00007875, WBGENE00006593, WBGENE00002004, WBGENE00019779, WBGENE00009429	219	60	5897
GO:0009605~response to external stimulus	27	6.87811e-06	WBGENE00009432, WBGENE00003096, WBGENE00009430, WBGENE00009431, WBGENE00010019, WBGENE00008199, WBGENE00009434, WBGENE00004206, WBGENE00000913, WBGENE00015933, WBGENE00018237, WBGENE00009971, WBGENE00003091, WBGENE00003090, WBGENE00010124, WBGENE00003767, WBGENE00007875, WBGENE00006593, WBGENE00000558, WBGENE00003769, WBGENE00017892, WBGENE00000522, WBGENE00002004, WBGENE00009429, WBGENE00019779,…	219	273	5897
GO:0006063~uronic acid metabolic process	5	0.0208878	WBGENE00008486, WBGENE00010904, WBGENE00021709, WBGENE00021464, WBGENE00015695	219	29	5897
GO:0050830~defense response to Gram-positive bacterium	5	0.0208878	WBGENE00003096, WBGENE00000522, WBGENE00002271, WBGENE00003091, WBGENE00003090	219	29	5897
GO:0019585~glucuronate metabolic process	5	0.0208878	WBGENE00008486, WBGENE00010904, WBGENE00021709, WBGENE00021464, WBGENE00015695	219	29	5897
GO:0052695~cellular glucuronidation	5	0.0208878	WBGENE00008486, WBGENE00010904, WBGENE00021709, WBGENE00021464, WBGENE00015695	219	29	5897
GO:0052696~flavonoid glucuronidation	5	0.0208878	WBGENE00008486, WBGENE00010904, WBGENE00021709, WBGENE00021464, WBGENE00015695	219	29	5897
GO:0009812~flavonoid metabolic process	5	0.0208878	WBGENE00008486, WBGENE00010904, WBGENE00021709, WBGENE00021464, WBGENE00015695	219	29	5897
GO:0009813~flavonoid biosynthetic process	5	0.0208878	WBGENE00008486, WBGENE00010904, WBGENE00021709, WBGENE00021464, WBGENE00015695	219	29	5897
GO:0050832~defense response to fungus	4	0.0357107	WBGENE00003767, WBGENE00003096, WBGENE00003769, WBGENE00000558	219	20	5897
GO:0009620~response to fungus	4	0.0405584	WBGENE00003767, WBGENE00003096, WBGENE00003769, WBGENE00000558	219	21	5897

### Sheet: Total_Down_Unique
Term	Count	PValue	Genes	List.Total	Pop.Hits	Pop.Total
GO:0006952~defense response	23	0.00030885	WBGENE00019645, WBGENE00008631, WBGENE00020455, WBGENE00006930, WBGENE00000795, WBGENE00000013, WBGENE00009635, WBGENE00007506, WBGENE00008234, WBGENE00020579, WBGENE00017262, WBGENE00006575, WBGENE00001240, WBGENE00009397, WBGENE00016783, WBGENE00006349, WBGENE00022642, WBGENE00017678, WBGENE00003702, WBGENE00012813, WBGENE00009897, WBGENE00012624, WBGENE00000178	223	262	5897
GO:0045087~innate immune response	18	0.000581271	WBGENE00019645, WBGENE00008631, WBGENE00020455, WBGENE00000795, WBGENE00007506, WBGENE00009635, WBGENE00008234, WBGENE00020579, WBGENE00017262, WBGENE00006575, WBGENE00009397, WBGENE00016783, WBGENE00017678, WBGENE00003702, WBGENE00012813, WBGENE00009897, WBGENE00012624, WBGENE00000178	223	186	5897
GO:0006955~immune response	18	0.000776964	WBGENE00019645, WBGENE00008631, WBGENE00020455, WBGENE00000795, WBGENE00007506, WBGENE00009635, WBGENE00008234, WBGENE00020579, WBGENE00017262, WBGENE00006575, WBGENE00009397, WBGENE00016783, WBGENE00017678, WBGENE00003702, WBGENE00012813, WBGENE00009897, WBGENE00012624, WBGENE00000178	223	191	5897
GO:0019219~regulation of nucleobase-containing compound metabolic process	37	0.00189673	WBGENE00003601, WBGENE00001484, WBGENE00004028, WBGENE00001585, WBGENE00000463, WBGENE00006394, WBGENE00001974, WBGENE00006379, WBGENE00006391, WBGENE00017755, WBGENE00011614, WBGENE00006393, WBGENE00000249, WBGENE00001377, WBGENE00009202, WBGENE00010704, WBGENE00006546, WBGENE00006349, WBGENE00006547, WBGENE00006773, WBGENE00000409, WBGENE00006446, WBGENE00001820, WBGENE00000870, WBGENE00004786,…	223	585	5897
GO:0051171~regulation of nitrogen compound metabolic process	41	0.00194621	WBGENE00003601, WBGENE00001484, WBGENE00004028, WBGENE00001585, WBGENE00000463, WBGENE00006394, WBGENE00001974, WBGENE00006379, WBGENE00006391, WBGENE00017755, WBGENE00011614, WBGENE00006331, WBGENE00006393, WBGENE00000249, WBGENE00001377, WBGENE00009202, WBGENE00010704, WBGENE00006546, WBGENE00006547, WBGENE00006349, WBGENE00006773, WBGENE00000479, WBGENE00000409, WBGENE00006446, WBGENE00001820,…	223	672	5897
GO:0051252~regulation of RNA metabolic process	35	0.00204158	WBGENE00003601, WBGENE00001484, WBGENE00001585, WBGENE00000463, WBGENE00006394, WBGENE00001974, WBGENE00006379, WBGENE00006391, WBGENE00011614, WBGENE00017755, WBGENE00006393, WBGENE00000249, WBGENE00001377, WBGENE00009202, WBGENE00010704, WBGENE00006546, WBGENE00006349, WBGENE00006547, WBGENE00006773, WBGENE00000409, WBGENE00006446, WBGENE00001820, WBGENE00004786, WBGENE00003619, WBGENE00012558,…	223	545	5897
GO:0010556~regulation of macromolecule biosynthetic process	39	0.00213731	WBGENE00003601, WBGENE00004028, WBGENE00001585, WBGENE00000463, WBGENE00006394, WBGENE00001974, WBGENE00006379, WBGENE00006391, WBGENE00017755, WBGENE00011614, WBGENE00006331, WBGENE00006393, WBGENE00000249, WBGENE00001377, WBGENE00009202, WBGENE00010704, WBGENE00006546, WBGENE00006547, WBGENE00006349, WBGENE00006773, WBGENE00000479, WBGENE00000409, WBGENE00006446, WBGENE00001820, WBGENE00000870,…	223	632	5897
GO:1903506~regulation of nucleic acid-templated transcription	33	0.00366234	WBGENE00003601, WBGENE00001585, WBGENE00000463, WBGENE00006394, WBGENE00001974, WBGENE00006379, WBGENE00006391, WBGENE00011614, WBGENE00017755, WBGENE00006393, WBGENE00000249, WBGENE00001377, WBGENE00009202, WBGENE00010704, WBGENE00006546, WBGENE00006349, WBGENE00006547, WBGENE00006773, WBGENE00000409, WBGENE00006446, WBGENE00001820, WBGENE00004786, WBGENE00003619, WBGENE00003652, WBGENE00001249,…	223	522	5897
GO:2001141~regulation of RNA biosynthetic process	33	0.00366234	WBGENE00003601, WBGENE00001585, WBGENE00000463, WBGENE00006394, WBGENE00001974, WBGENE00006379, WBGENE00006391, WBGENE00011614, WBGENE00017755, WBGENE00006393, WBGENE00000249, WBGENE00001377, WBGENE00009202, WBGENE00010704, WBGENE00006546, WBGENE00006349, WBGENE00006547, WBGENE00006773, WBGENE00000409, WBGENE00006446, WBGENE00001820, WBGENE00004786, WBGENE00003619, WBGENE00003652, WBGENE00001249,…	223	522	5897
GO:2000112~regulation of cellular macromolecule biosynthetic process	37	0.00589155	WBGENE00003601, WBGENE00004028, WBGENE00001585, WBGENE00000463, WBGENE00001974, WBGENE00006379, WBGENE00006391, WBGENE00017755, WBGENE00011614, WBGENE00006331, WBGENE00000249, WBGENE00001377, WBGENE00009202, WBGENE00010704, WBGENE00006546, WBGENE00006349, WBGENE00006547, WBGENE00006773, WBGENE00000479, WBGENE00000409, WBGENE00006446, WBGENE00001820, WBGENE00000870, WBGENE00000772, WBGENE00004786,…	223	626	5897
GO:0032774~RNA biosynthetic process	34	0.008859	WBGENE00003601, WBGENE00001585, WBGENE00000463, WBGENE00006394, WBGENE00001974, WBGENE00006379, WBGENE00006391, WBGENE00011614, WBGENE00017755, WBGENE00006393, WBGENE00000249, WBGENE00001377, WBGENE00009202, WBGENE00010704, WBGENE00006546, WBGENE00006349, WBGENE00006547, WBGENE00006773, WBGENE00000409, WBGENE00006446, WBGENE00001820, WBGENE00004786, WBGENE00003619, WBGENE00003652, WBGENE00001249,…	223	576	5897
GO:0006355~regulation of transcription, DNA-templated	31	0.0102698	WBGENE00003601, WBGENE00001585, WBGENE00000463, WBGENE00001974, WBGENE00006379, WBGENE00006391, WBGENE00011614, WBGENE00017755, WBGENE00000249, WBGENE00001377, WBGENE00009202, WBGENE00010704, WBGENE00006546, WBGENE00006349, WBGENE00006547, WBGENE00006773, WBGENE00000409, WBGENE00006446, WBGENE00001820, WBGENE00003619, WBGENE00004786, WBGENE00003652, WBGENE00001249, WBGENE00004746, WBGENE00006575,…	223	516	5897			d
GO:0097659~nucleic acid-templated transcription	33	0.0134918	WBGENE00003601, WBGENE00001585, WBGENE00000463, WBGENE00006394, WBGENE00001974, WBGENE00006379, WBGENE00006391, WBGENE00011614, WBGENE00017755, WBGENE00006393, WBGENE00000249, WBGENE00001377, WBGENE00009202, WBGENE00010704, WBGENE00006546, WBGENE00006349, WBGENE00006547, WBGENE00006773, WBGENE00000409, WBGENE00006446, WBGENE00001820, WBGENE00004786, WBGENE00003619, WBGENE00003652, WBGENE00001249,…	223	571	5897
GO:0030855~epithelial cell differentiation	4	0.0140871	WBGENE00009926, WBGENE00016422, WBGENE00001249, WBGENE00017644	223	14	5897
GO:0010468~regulation of gene expression	43	0.0155553	WBGENE00003601, WBGENE00001484, WBGENE00001585, WBGENE00000463, WBGENE00001974, WBGENE00006379, WBGENE00004326, WBGENE00006391, WBGENE00017755, WBGENE00011614, WBGENE00006331, WBGENE00006523, WBGENE00000249, WBGENE00001377, WBGENE00009202, WBGENE00001240, WBGENE00010704, WBGENE00006546, WBGENE00006547, WBGENE00006349, WBGENE00009897, WBGENE00006773, WBGENE00000479, WBGENE00000409, WBGENE00006446,…	223	805	5897
GO:0050829~defense response to Gram-negative bacterium	7	0.0244826	WBGENE00019645, WBGENE00020579, WBGENE00006575, WBGENE00016783, WBGENE00022642, WBGENE00003702, WBGENE00000013	223	60	5897
GO:0009607~response to biotic stimulus	9	0.0322959	WBGENE00019645, WBGENE00020579, WBGENE00006575, WBGENE00016783, WBGENE00022642, WBGENE00003702, WBGENE00009897, WBGENE00000013, WBGENE00000503	223	99	5897
GO:0043207~response to external biotic stimulus	9	0.0322959	WBGENE00019645, WBGENE00020579, WBGENE00006575, WBGENE00016783, WBGENE00022642, WBGENE00003702, WBGENE00009897, WBGENE00000013, WBGENE00000503	223	99	5897
GO:0051707~response to other organism	9	0.0322959	WBGENE00019645, WBGENE00020579, WBGENE00006575, WBGENE00016783, WBGENE00022642, WBGENE00003702, WBGENE00009897, WBGENE00000013, WBGENE00000503	223	99	5897
GO:0008202~steroid metabolic process	4	0.0326719	WBGENE00018036, WBGENE00004744, WBGENE00018718, WBGENE00009635	223	19	5897
GO:0007501~mesodermal cell fate specification	3	0.0340076	WBGENE00001377, WBGENE00006379, WBGENE00003001	223	8	5897
GO:0048729~tissue morphogenesis	6	0.0359263	WBGENE00001377, WBGENE00006961, WBGENE00006379, WBGENE00015171, WBGENE00003001, WBGENE00017644	223	49	5897
GO:0042742~defense response to bacterium	8	0.0359728	WBGENE00019645, WBGENE00020579, WBGENE00006575, WBGENE00016783, WBGENE00022642, WBGENE00003702, WBGENE00009897, WBGENE00000013	223	83	5897
GO:0031324~negative regulation of cellular metabolic process	15	0.0379621	WBGENE00004028, WBGENE00000479, WBGENE00001025, WBGENE00006331, WBGENE00020035, WBGENE00000772, WBGENE00004786, WBGENE00005642, WBGENE00001249, WBGENE00000249, WBGENE00004746, WBGENE00003865, WBGENE00000535, WBGENE00016603, WBGENE00006773	223	221	5897
GO:0009617~response to bacterium	8	0.0380392	WBGENE00019645, WBGENE00020579, WBGENE00006575, WBGENE00016783, WBGENE00022642, WBGENE00003702, WBGENE00009897, WBGENE00000013	223	84	5897
GO:0016358~dendrite development	5	0.0410769	WBGENE00011986, WBGENE00006349, WBGENE00013695, WBGENE00006331, WBGENE00003056	223	35	5897
GO:0060429~epithelium development	6	0.0416887	WBGENE00006961, WBGENE00015171, WBGENE00009926, WBGENE00016422, WBGENE00001249, WBGENE00017644	223	51	5897
GO:0010455~positive regulation of cell fate commitment	3	0.0426565	WBGENE00006379, WBGENE00000870, WBGENE00003001	223	9	5897
GO:0001710~mesodermal cell fate commitment	3	0.0426565	WBGENE00001377, WBGENE00006379, WBGENE00003001	223	9	5897
GO:0006351~transcription, DNA-templated	27	0.0432827	WBGENE00003601, WBGENE00006394, WBGENE00001974, WBGENE00006379, WBGENE00017755, WBGENE00006391, WBGENE00006393, WBGENE00000249, WBGENE00009202, WBGENE00010704, WBGENE00006546, WBGENE00006349, WBGENE00006547, WBGENE00006773, WBGENE00000409, WBGENE00006446, WBGENE00001820, WBGENE00003619, WBGENE00004786, WBGENE00001249, WBGENE00003652, WBGENE00004746, WBGENE00006575, WBGENE00004744, WBGENE00002324,…	223	488	5897
GO:0060548~negative regulation of cell death	5	0.0489111	WBGENE00000249, WBGENE00001377, WBGENE00004813, WBGENE00000479, WBGENE00013263	223	37	5897
