## Supplementary material for "Dietary restriction induces post-transcriptional regulation of longevity genes": Table EV4

### Sheet: Key
Term	The enriched GO term
Count	number of genes in the gene list that belong to the Term
PValue	p-val of enrichment
Genes	Wormbase sequence IDs of involved genes
List.Total	number of genes in the gene list
Pop.Hits	number of genes in the total group of genes assayed that belong to the specific term
Pop.Total	number of genes in the total group of genes assayed that belong to any GO term within the System

### Sheet: DPAR_PRO_GO
Term	Count	PValue	Genes	List.Total	Pop.Hits	Pop.Total
GO:0007218~neuropeptide signaling pathway	5	0.0188909	F23B2.5, C24A1.1, Y37D8A.15, C03G5.7, F31F6.4	146	33	4612
GO:0006575~cellular amino acid derivative metabolic process	4	0.0203865	Y45G12C.2, K11C4.4, F54C9.1, F47G4.7	146	19	4612
GO:0009628~response to abiotic stimulus	5	0.0302188	Y45G12C.2, K11G9.6, F52E1.7, F47G4.3, T08G5.10	146	38	4612
GO:0010259~multicellular organismal aging	12	0.0488161	C32H11.12, Y45G12C.2, ZK6.10, C52E4.1, F28B3.5, K11G9.6, ZK1251.2, T07C4.4, R09B3.4, F49E12.2, C02A12.4, T08G5.10	146	200	4612
GO:0008340~determination of adult life span	12	0.0488161	C32H11.12, Y45G12C.2, ZK6.10, C52E4.1, F28B3.5, K11G9.6, ZK1251.2, T07C4.4, R09B3.4, F49E12.2, C02A12.4, T08G5.10	146	200	4612
GO:0007568~aging	12	0.0488161	C32H11.12, Y45G12C.2, ZK6.10, C52E4.1, F28B3.5, K11G9.6, ZK1251.2, T07C4.4, R09B3.4, F49E12.2, C02A12.4, T08G5.10	146	200	4612

### Sheet: DPAR_REP_GO
Term	Count	PValue	Genes	List.Total	Pop.Hits	Pop.Total
GO:0002119~nematode larval development	34	0.00234837	Y37D8A.17, C06B8.8, E04A4.7, Y59A8B.14, F26H11.1, Y50D7A.2, Y39B6A.14, K03E5.3, T05E11.3, F32D1.5, C33H5.15, Y82E9BR.15, F54A3.3, F46A9.4, C09H10.2, Y54F10BM.14, T05C12.7, C54D1.5, K06A5.4, W06E11.1, W01D2.1, C04F12.4, Y49F6B.1, Y39E4B.10, F37C12.9, F26A3.2, D2096.4, F32A6.3, Y50D4C.4, Y71H2B.3, C05C8.6, ZK970.2, C32A3.1, R13F6.1	68	1478	4612
GO:0002164~larval development	34	0.00237773	Y37D8A.17, C06B8.8, E04A4.7, Y59A8B.14, F26H11.1, Y50D7A.2, Y39B6A.14, K03E5.3, T05E11.3, F32D1.5, C33H5.15, Y82E9BR.15, F54A3.3, F46A9.4, C09H10.2, Y54F10BM.14, T05C12.7, C54D1.5, K06A5.4, W06E11.1, W01D2.1, C04F12.4, Y49F6B.1, Y39E4B.10, F37C12.9, F26A3.2, D2096.4, F32A6.3, Y50D4C.4, Y71H2B.3, C05C8.6, ZK970.2, C32A3.1, R13F6.1	68	1479	4612
GO:0040007~growth	29	0.00268484	Y37D8A.17, C06B8.8, E04A4.7, Y50D7A.2, Y39B6A.14, K03E5.3, T05E11.3, F32D1.5, C33H5.15, Y82E9BR.15, F54A3.3, F46A9.4, C09H10.2, T05C12.7, K06A5.4, W06E11.1, W01D2.1, C04F12.4, F37C12.9, Y39E4B.10, F26A3.2, D2096.4, Y49F6B.1, F32A6.3, Y71H2B.3, C05C8.6, ZK970.2, C32A3.1, R13F6.1	68	1183	4612
GO:0009791~post-embryonic development	34	0.00275606	Y37D8A.17, C06B8.8, E04A4.7, Y59A8B.14, F26H11.1, Y50D7A.2, Y39B6A.14, K03E5.3, T05E11.3, F32D1.5, C33H5.15, Y82E9BR.15, F54A3.3, F46A9.4, C09H10.2, Y54F10BM.14, T05C12.7, C54D1.5, K06A5.4, W06E11.1, W01D2.1, C04F12.4, Y49F6B.1, Y39E4B.10, F37C12.9, F26A3.2, D2096.4, F32A6.3, Y50D4C.4, Y71H2B.3, C05C8.6, ZK970.2, C32A3.1, R13F6.1	68	1491	4612
GO:0006457~protein folding	5	0.0134526	T05C3.5, F54A3.3, Y110A2AL.13, T05C12.7, T05E11.3	68	64	4612
GO:0006412~translation	9	0.0146204	C06B8.8, Y41D4B.5, C09H10.2, T05G5.10, W01D2.1, C04F12.4, F52B5.6, F37C12.9, B0513.3	68	223	4612
GO:0022402~cell cycle process	9	0.0499935	Y82E9BR.15, F46A9.4, Y95B8A.5, F26H11.1, C05C8.6, Y39B6A.14, C32A3.1, C33H5.15, R13F6.1	68	282	4612
