## Supplementary material for "Dietary restriction induces post-transcriptional regulation of longevity genes": Table EV5

### Sheet: DPAR_downregulated
C01G10.8
C05C8.6
cyc-2.1
dhs-26
M4.1
ech-5
ech-5
F52C12.4
iff-1
F32E10.2
C04H5.1
T05E11.6
tag-279
H37N21.1
C05D11.8
K02F3.2
Y6B3B.4
K04G2.10
cdk-2
R09B3.3
pho-9
M142.5
C13F10.6
Y57G11C.34
Y48C3A.20
hex-3
par-4
Y50D7A.2
F58A4.2
Y39E4B.10
R04D3.3
ppfr-4
sgo-1
C27C12.1
R07C12.2
F54F7.6
R119.2
nlp-28
sqv-1
vps-41
rpl-14
skr-2
Y65A5A.2
F55H2.5
T05E11.3
trxr-1
Y116A8C.9
snx-3
Y119D3B.16
C44C10.4
M03C11.3
C35C5.8
lam-2
rpl-25.2
C35D10.13
F56D5.5
cct-4
cdc-25.2
cpsf-2
tbc-1
egg-2
xpa-1
trt-1
Y71H10A.2
W06H3.3
fat-2
rpl-29
pab-1
ncbp-2
nduf-6
pal-1
itsn-1
ZC395.10
snr-6
rsp-8
pho-5
kbp-1
uso-1
M02B7.4
cpg-3
epg-3
B0464.5
pqn-80
snr-6
Y54G11A.2
Y50D7A.4
cyh-1
Y95B8A.7
Y48G10A.3
daf-21
Y27F2A.3
Y111B2A.18
rfc-4
Y116A8C.26
R09B3.2

### Sheet: Transcriptionally_downregulated
sdz-14
F14H12.3
F19C7.1
cpr-3
K02B12.2
skr-8
ceh-43
skr-12
C06B3.7
cyp-14A5
skr-9
lipl-5
C02F12.5
ugt-26
fbxb-24
C49C8.5
his-24
noah-1
LLC1.2
sepa-1
C49G7.7
R02C2.1
T24C4.4
K11H12.4
cav-1
K06G5.1
R11.4
spp-18
sdz-25
ttr-50
F15E6.4
K09C4.5
T05D4.2
F48E3.6
F23F12.9
F35E12.8
F35E12.6
clec-186
F56C9.7
T16G1.5
R11A5.3
clec-66
nlp-39
clc-1
F14B6.3
sdz-33
F35E12.5
D1086.3
cht-1
wrt-10
dod-19
fbxc-51
Y106G6D.1
B0281.5
rhy-1
fbxc-36
dod-23
btb-10
M163.3
C34G6.6
LLC1.2
M01E5.6
C49G7.7
R02C2.1
T24C4.4
K11H12.4
T13F2.8
K06G5.1
R11.4
F27C8.4
M116.4
F58B3.9
F15E6.4
K09C4.5
T05D4.2
F48E3.6
F23F12.9
F35E12.8
F35E12.6
ZK896.7
F56C9.7
T16G1.5
R11A5.3
F35C5.9
C54C8.9
C09F12.1
F14B6.3
Y56A3A.14
F35E12.5
D1086.3
C04F6.3
ZK1290.8
ZK6.10
Y46B2A.1
Y106G6D.1
B0281.5
W07A12.7
R07C3.2
F49E12.2
K02E7.9
