## Supplementary material for "Dietary restriction induces post-transcriptional regulation of longevity genes": Table EV6

### Sheet: Key
RNAi	Gene targeted by RNAi
Rep	Biological Repliate
events_AL	number of worms under ad libitum after censoring
median_AL	median lifespan under ad libitum
events_DR	number of worms under dietary restriction after censoring
median_DR	median lifespan under dietary restriction
%change_vs_AL_L4440	p-value of log rank test comparing RNAi treatment to control RNAi L4440 under AL
p.value_DR_L4440	Pecent change in median lifespan under AL between compared to control and test RNAi
%change_vs_DR_L4440	p-value of log rank test comparing RNAi treatment to control RNAi L4440 under DR
p.value_DR_L4440	Pecent change in median lifespan under DR between compared to control and test RNAi
%_change_DR_vs_AL	p-value of log rank test comparing RNAi treatment under AL and DR conditions
p.value_DR_vs_AL	Pecent change in median lifespan between AL and DR conditions

### Sheet: RNABP_lifespans
RNAi	Rep	events_AL	median_AL	events_DR	median_DR	%change_vs_AL_L4440	p.value_DR_L4440	%change_vs_DR_L4440	p.value_DR_L4440	%_change_DR_vs_AL	p.value_DR_vs_AL
L4440	A	87	19	79	28	n/a	n/a	n/a	n/a	47.3684	1.6e-06
mex-5	A	90	20	86	27	5.3	0.190345	-3.57143	0.541818	35	2.6e-06
unc-75	A	105	28	91	31	47.4	2.6e-06	10.7143	0.000447	10.7143	7.1e-07
sup-26	A	87	24	71	31	26.3	0.000139	10.7143	0.054729	29.1667	5.3e-06
pab-1	A	103	26	91	26	36.8	2.6e-06	-7.14286	0.112574	0	0.14441
asd-2	A	98	20	77	26	5.3	0.528417	-7.14286	0.644673	30	1.4e-06
L4440	B	90	17	84	26	n/a	n/a	n/a	n/a	52.9412	4.8e-07
mex-5	B	88	19	87	26	11.8	0.187709	0	2e-16	36.8421	3.8e-07
unc-75	B	107	24	91	29	41.2	2.6e-06	11.5385	0.00244	20.8333	2.1e-06
sup-26	B	91	22	78	27	29.4	0.000512	3.84615	0.1327	22.7273	5.4e-06
pab-1	B	102	22	95	24	29.4	2.6e-06	-7.69231	0.06045	9.09091	0.30137
asd-2	B	104	18	78	24	5.9	0.585613	-7.69231	0.62325	33.3333	5.9e-07
