## Supplementary material for "Dietary restriction induces post-transcriptional regulation of longevity genes": Table EV7

### Sheet: Key
Chr	Chromosome
Pos	WS220 Position of A to I edit
mean_ALTO	average editing frequency in ad libitum total RNA samples
mean_ALTR	average editing frequency in ad libitum translated RNA samples
mean_DRTO	average editing frequency in dietary restricted total RNA samples
mean_DRTR	average editing frequency in dietary restricted translated RNA samples

### Sheet: A to I edits
Chr	Pos	mean_ALTO	mean_ALTR	mean_DRTO	mean_DRTR
I	10184314	0.0725	0	0	0
I	10819147	0	0.115	0	0
I	10978887	1	1	1	1
I	11446059	0.975	0.7325	0.955	0
I	11446305	0.5925	0.1825	0.215	0
I	12043880	0	0	0.1825	0
I	12078285	0.27	0	0.16	0
I	12748764	0.2225	0.2375	0.2275	0
I	12748765	0.6075	0.69	0.715	0.7725
I	12748792	0.37	0.3975	0.27	0.47
I	12748853	0.365	0.345	0.3775	0.405
I	12748881	0.075	0	0.0325	0
I	12748882	0.2675	0.255	0.255	0
I	12748891	0.1225	0.085	0.1125	0
I	12749019	0.0325	0.045	0	0
I	12749020	0.2575	0.26	0.2275	0
I	12749021	0.1175	0.18	0.03	0
I	12749039	0.095	0.0575	0.1325	0
I	12749060	0.22	0.22	0.255	0.285
I	12749076	0.1775	0.1975	0.2175	0.3025
I	12749080	0.085	0	0.08	0
I	12749131	0.4475	0.4125	0.3325	0.3225
I	1376109	0	0	0.5025	0
I	1376123	0	0	0.1	0
I	13771825	0.11	0	0.2325	0
I	13771829	0.06	0	0.0975	0
I	13771830	0	0	0.04	0
I	13771850	0	0	0.0975	0
I	14361167	0.425	0.3525	0.4875	0.395
I	180386	0	0.115	0	0
I	2033869	0	0	0.085	0
I	2033881	0.53	0	0.6125	0
I	2033882	0	0	0.165	0
I	2033884	0	0	0.06	0
I	2033891	0	0	0.0825	0
I	2076366	0.77	0.8175	0.795	0.79
I	2076367	0.68	0.745	0.81	0.7875
I	2076459	0	0	0.07	0
I	2076470	0	0	0.075	0
I	2076484	0.16	0.37	0.465	0.5175
I	2076671	0.195	0.2975	0.24	0.4325
I	2076700	0.205	0.2275	0.29	0.28
I	2076705	0.2125	0.2525	0.25	0.17
I	2076738	0.3575	0.31	0.305	0.27
I	2076770	0.365	0.3875	0.36	0.315
I	2296699	0	0	0.1975	0
I	2296705	0	0	0.305	0
I	2296748	0	0	0.0625	0
I	2296760	0	0	0.0525	0
I	2296940	0.2375	0	0.54	0
I	2296978	0	0	0.0675	0
I	2297012	0	0.0575	0.0775	0
I	2854050	0	0	0.04	0
I	2869443	0.4225	0	0.4	0
I	2869456	0.3675	0.105	0.38	0
I	2869583	0.0375	0	0.0725	0
I	2869633	0.6975	0.5725	0.735	0.7675
I	3033929	0.095	0	0	0
I	3033943	0.28	0	0.175	0
I	3033952	0.3075	0	0.465	0
I	3033975	0	0	0.2575	0
I	3033981	0	0	0.2775	0
I	3034056	0.105	0	0	0
I	3034069	0.7675	0	0.635	0
I	3034072	0	0	0.07	0
I	3034149	0	0	0.2275	0
I	3034168	0	0	0.105	0
I	3034182	0.2	0	0.3325	0
I	3034385	0	0	0.11	0
I	3034598	0	0	0.15	0
I	3034601	0	0	0.1125	0
I	3167505	0.285	0.05	0.17	0.2125
I	3167510	0.0275	0	0	0
I	3167527	0.1	0	0	0
I	3167530	0.3225	0.0825	0.205	0
I	3167559	0.0975	0	0.185	0
I	3167562	0.4	0	0.56	0
I	3167862	0.1775	0	0.3825	0
I	3255685	0.4475	0.2775	0.39	0.5225
I	3415028	0.03	0	0	0
I	4135329	0.035	0	0	0
I	49473	0	0.0375	0	0
I	5002518	0.0425	0	0	0
I	5002637	0.075	0	0	0
I	7021978	0	0	0.75	0
I	7722373	0	0	0.045	0
I	9471541	0.2625	0.39	0.335	0
I	9712857	0	0	0.0275	0
II	11653057	0	0	0.2925	0
II	12151624	0.035	0	0.1275	0
II	12606478	1	1	0.9975	1
II	12623368	0.325	0	0.13	0
II	12623437	0.2675	0	0	0
II	12623929	0.2325	0	0.055	0
II	12809971	0.1675	0	0	0
II	13040067	0.285	0.3125	0.305	0.335
II	14000559	0	0	0.15	0
II	14000709	0	0	0.225	0
II	14065845	0.0275	0.0575	0	0
II	14065851	0.1325	0.1675	0.085	0.1375
II	14065972	0.615	0.61	0.675	0.51
II	14065989	0.365	0.275	0.41	0.32
II	14066000	0.0275	0.11	0.035	0.1425
II	14066015	0.025	0	0	0
II	14066053	0.1775	0.1025	0.15	0
II	14066055	0.025	0	0.025	0
II	14066078	0.3925	0.4525	0.3375	0.29
II	14066105	0.1875	0.14	0.2325	0.1975
II	14066134	0.0275	0	0.03	0
II	14066268	0.1625	0	0.14	0
II	14066295	0.0775	0	0.0325	0
II	14066312	0.39	0.39	0.49	0.5075
II	14066314	0.035	0	0.025	0
II	14066325	0.2575	0.2825	0.385	0.3925
II	14066394	0.0375	0	0	0
II	14066409	0.0525	0.045	0.03	0
II	14066410	0.0375	0.065	0.0325	0
II	14066412	0.065	0	0	0
II	14066431	0	0	0.025	0
II	14066490	0.3125	0.245	0.4775	0.42
II	14066498	0.15	0.04	0.19	0.3575
II	14066532	0.2025	0	0.185	0
II	14277073	0	0.04	0	0
II	14277109	0	0.0975	0	0
II	14277114	0.3425	0.1	0.52	0
II	14277188	0	0	0.22	0
II	2018039	0.24	0	0.2825	0
II	2473797	0	0	0.0375	0
II	2906603	0	0	0.055	0
II	3211162	0.125	0	0	0
II	3211192	0	0	0.0875	0
II	3219855	0	0	0.0375	0
II	3351064	0.07	0	0.0825	0
II	4217361	0	0	0.0475	0
II	4703298	0.0375	0	0	0
II	7123956	0.155	0.15	0.1525	0
II	7309333	0	0	0.025	0
II	7446894	0.0575	0	0	0
II	8881103	0	0.04	0	0
II	9524112	0.25	0	0.75	0
III	10855358	0.0275	0	0	0
III	11136310	0.165	0.105	0.06	0
III	11238072	0	0.035	0.0275	0
III	11566790	0	0	0.145	0
III	12170899	0.0325	0	0.0575	0
III	12170973	0.4725	0.375	0.48	0.575
III	12170974	0.8975	0.81	0.905	0.9375
III	12466072	0	0	0.0425	0
III	12466088	0	0.095	0	0
III	12466092	0	0	0.2	0
III	12466099	0	0	0.04	0
III	12466223	0	0	0.115	0
III	12466226	0	0	0.22	0
III	12466236	0	0	0.2975	0
III	12466253	0	0	0.0725	0
III	12622792	0.1375	0	0	0
III	12622964	0	0	0.145	0
III	12622984	0	0	0.115	0
III	12623163	0.0825	0	0.0875	0
III	12623168	0	0	0.1	0
III	12623208	0	0	0.0475	0
III	12623220	0.17	0.34	0.3075	0.26
III	12623230	0	0.065	0	0
III	12623236	0.6025	0.5025	0.3725	0.3275
III	12623285	0	0	0.0275	0
III	12623294	0.07	0	0	0
III	12623297	0.3675	0.39	0.2975	0.295
III	12623310	0.2825	0.2275	0.225	0.255
III	12651244	0	0	0.125	0
III	12697634	0	0	0.1325	0
III	12697662	0	0	0.0625	0
III	12697666	0	0	0.1325	0
III	12697669	0.1375	0	0.5425	0
III	12698057	0	0.1375	0.095	0
III	12698078	0	0	0.09	0
III	12698090	0.125	0	0	0
III	12698786	0	0	0.15	0
III	12710582	0.025	0	0	0
III	12710598	0.035	0	0.03	0
III	12710616	0.19	0	0.1475	0
III	12710622	0.875	0.475	0.6725	0
III	12710664	0	0	0.08	0
III	12710671	0.15	0	0.195	0
III	12710851	0.07	0	0	0
III	12710852	0	0.09	0	0
III	12710854	0.4575	0.095	0.425	0
III	12710911	0.125	0	0.055	0
III	12743991	0.2175	0.26	0.3225	0
III	12743997	0	0.065	0.05	0
III	12743999	0.125	0	0.2025	0
III	12932590	0.035	0	0	0
III	13284304	0.0375	0	0	0
III	1574466	0	0	0.315	0
III	1574497	0	0	0.2075	0
III	1877392	0.2975	0.0975	0.25	0
III	1877432	0.2725	0.1275	0.215	0
III	1877506	0.4375	0.1925	0.4225	0
III	1877507	0.1975	0	0.14	0
III	1877511	0.17	0.095	0.2375	0
III	2422805	0	0	0.32	0
III	2422809	0	0	0.135	0
III	256794	0	0	0.075	0
III	2582692	0.175	0	0	0
III	2582707	0	0	0.105	0
III	2707195	0	0	0.0725	0
III	2707210	0.1075	0	0	0
III	2707217	0	0	0.1125	0
III	2707542	0.0525	0	0	0
III	2707543	0.1275	0	0.12	0
III	2707569	0.0775	0	0.0725	0
III	2707570	0	0	0.175	0
III	2707573	0.115	0.0825	0.08	0
III	3467251	0	0	0.025	0
III	3467258	0	0	0.03	0
III	3856017	0.21	0	0.2225	0
III	3856034	0.2	0	0.1925	0
III	3856145	0.065	0	0.075	0
III	4750071	0.0675	0	0	0
III	4752163	0.145	0.0675	0.0925	0
III	4752186	0.025	0	0.0275	0
III	6371230	1	0.25	1	0
III	6504777	0	0	0.325	0
III	7021825	0	0	0.215	0
III	7105580	0	0	0.175	0
III	7363354	0.54	0.545	0.6275	0.6125
III	7601951	0	0	0.1125	0
III	7601960	0	0	0.0625	0
III	7679044	0.195	0	0.1925	0
III	7680375	0.26	0	0.2275	0
III	7715475	0	0	0.1125	0
III	7715523	0	0	0.0775	0
III	7941085	0	0	0.1925	0
III	8140727	0	0	0.0325	0
III	850406	0.0975	0	0.0275	0
III	850421	0	0	0.095	0
III	850531	0.0575	0	0.05	0
III	850584	0.0375	0	0	0
III	850841	0	0.095	0.03	0
III	861212	0.1525	0.15	0.025	0
III	861237	0.07	0	0	0
III	861851	0.4975	0	0.4825	0
III	8967887	0	0	0.16	0
III	9512949	0.0375	0	0	0
III	9513068	0.025	0.03	0	0
III	9551873	0.41	0.41	0.4375	0
III	9551877	0.035	0	0	0
III	9552097	0.3975	0.4525	0.4325	0.5325
III	9552143	0.1525	0.2	0.1975	0
III	9753747	0	0	0.025	0
IV	11180503	1	1	1	1
IV	11359882	0	0	0.0375	0
IV	11359883	0	0	0.03	0
IV	11405066	1	1	1	1
IV	1201518	0.11	0.0775	0.0775	0
IV	1201655	0.5075	0.2	0.745	0.7025
IV	12077164	0	0.0325	0	0
IV	12931067	0.035	0	0.0775	0
IV	1459873	0	0.0275	0.06	0
IV	1557573	0	0.095	0	0
IV	1557880	0.125	0	0	0
IV	1557893	0	0.15	0	0
IV	1557894	0	0.125	0	0
IV	16416678	0	0	0.0325	0
IV	2276041	0	0	0.0475	0
IV	3871858	0	0.025	0.0525	0
IV	4447207	0	0	0.09	0
IV	508825	0.165	0.09	0.115	0
IV	508846	0	0	0.0925	0
IV	7240103	0.1175	0	0	0
IV	7470874	0	0	0.0275	0
IV	7727352	0.0425	0.0875	0.0275	0
IV	7789860	0	0.03	0	0
IV	7900245	0	0	0.025	0
IV	8753283	0.0625	0.135	0.025	0
IV	8960488	0.055	0.105	0.09	0
IV	9316619	0.205	0.16	0.2225	0
MT	8429	1	1	1	1
V	12431701	0	0	0.0575	0
V	14685977	0.9775	0.985	0.985	0.95
V	17091050	0	0	0.15	0
V	18106856	0	0	0.065	0
V	18933182	0.1125	0	0.26	0
V	1954888	0.16	0	0.595	0
V	19916750	0.025	0	0	0
V	20468492	0	0	0.095	0
V	2646474	0.2525	0.0875	0.23	0
V	2646489	0.0775	0	0	0
V	2646817	0.2575	0	0	0
V	2646818	0.5875	0	0	0
V	2646836	0.055	0.125	0	0
V	411813	0.03	0.0325	0	0
V	4209093	0	0	0.235	0
V	4627673	0	0	0.1125	0
V	4627696	0.6875	0.73	0.985	0
V	4627697	0.26	0.155	0.19	0
V	4627709	0.215	0	0	0
V	4628234	0	0.1375	0	0
V	4628279	0	0	0.1	0
V	4628290	0.1975	0.235	0.37	0
V	4628295	0	0.1175	0	0
V	4628303	0.1275	0.1125	0.0875	0
V	4628304	0.06	0.0825	0.1175	0
V	4628315	0.2875	0.2325	0.305	0
V	6898545	0	0	0.075	0
V	8897548	0.075	0	0	0
V	911175	0	0	0.315	0
X	1011760	0	0	0.0825	0
X	1012043	0.1775	0	0.18	0
X	1012052	0	0	0.055	0
X	1012089	0.1325	0	0.18	0
X	1012151	0.035	0	0.2725	0
X	1012159	0	0	0.1225	0
X	1012160	0.0525	0	0.06	0
X	10862611	0	0	0.07	0
X	11047541	0	0.0725	0	0
X	13867072	0	0	0.05	0
X	14251506	0	0	0.025	0
X	15227823	0	0	0.1125	0
X	15228147	0.525	0.5125	0.4775	0
X	16146153	0	0	0.0875	0
X	179903	0	0	0.03	0
X	20383	0	0	0.22	0
X	3237692	1	1	1	1
X	5232413	0.105	0	0.4575	0
X	6408482	0	0	0.0275	0
X	7021974	0	0	0.2	0
X	7022029	0	0	0.2325	0
X	7080131	0	0.095	0	0
X	7080136	0.1175	0.1	0	0
X	7080143	0.0775	0.065	0	0
X	8901247	0	0.125	0	0
