## Supplementary material for "Dietary restriction induces post-transcriptional regulation of longevity genes": Table EV8

### Sheet: Key
Gene.ID	Wormbase sequence ID of the gene
Avg_AL_TO	average percent of total RNA reads aligning to introns under ad libitum
Avg_AL_TR	average percent of translated RNA reads aligning to introns under ad libitum
Avg_DR_TO	average percent of total RNA reads aligning to introns under dietary restriction
Avg_DR_TR	average percent of translated RNA reads aligning to introns under ad libitum
DPAR.FC	log2 fold change in differential polysome association ratio
DPAR.FDR	p-value corrected for false discovery rate

### Sheet: DPAR Intron Promoted
Gene.ID	Avg_AL_TO	Avg_AL_TR	Avg_DR_TO	Avg_DR_TR	DPAR.FC	DPAR.FDR
B0238.10	0.292595	0.0754455	1.86225	0.14628	-1.71485	4.26283e-05
B0240.4	0.266405	0.296742	0.621978	0.270702	-1.35575	0.00705508
B0280.1	1.71691	0.913195	4.195	0.424049	-2.39555	0.00298398
B0564.2	10.7468	7.39156	31.3097	10.2668	-1.06866	0.000275955
C17F4.7	0.0486834	0.288652	0.00940875	0.0218077	-1.35506	0.0436365
C23H3.3	0.833512	0.138751	5.30535	0.377078	-1.22781	7.43263e-05
C24H11.7	0.556666	0.277009	1.0155	0.192198	-1.39464	0.00623648
C25A1.8	0.0557658	0.00408697	0.229657	0.00628894	-1.42025	4.26283e-05
C28A5.4	3.09681	18.3746	0.871663	2.24905	-1.20139	0.000385876
C30G4.7	1.98044	0.553068	11.5683	0.90921	-1.82912	0.00018374
C32A3.3	0.933085	0.240255	6.39798	0.536625	-1.61819	0.000159091
C41G7.3	1.16448	0.196969	3.20124	0.158264	-1.77458	0.0236313
C44B7.6	3.82452	0.804074	25.7596	2.27815	-1.2493	4.65728e-05
C50A2.3	1.59402	0.846412	4.82372	1.18503	-1.11199	0.00281075
C52B11.5	1.32658	0.325665	5.20798	0.500069	-1.35427	0.00109653
C54E4.2	1.85381	0.914779	3.59681	0.675056	-1.39464	0.002156
C54F6.14	0.984851	0.110889	5.59189	0.212432	-1.56747	0.000663215
C56G7.3	3.86499	3.00486	16.3061	4.82809	-1.39272	0.000670714
D1086.7	0.171165	1.87488	3.19889	0.49477	-6.14609	0.0232981
E01G4.3	0.230194	0.0492828	1.77286	0.186318	-1.02654	0.000462956
E02H9.3	0.632808	0.19254	5.59452	0.246477	-2.78788	0.000691847
F01F1.2	0.510217	0.301886	3.15479	0.754723	-1.30642	0.0060747
F09F7.6	0.607815	0.0811329	4.5309	0.298304	-1.01967	0.0010701
F15D3.6	0.966365	0.232793	12.1629	0.940569	-1.63929	4.77043e-08
F23B12.4	2.5833	0.891756	11.5656	1.42196	-1.4894	0.000110929
F23H12.1	0.908722	0.265496	4.17685	0.414315	-1.55847	0.000179748
F25H9.5	0.428579	0.106547	2.60728	0.282714	-1.19706	0.0034754
F26F4.9	1.90118	1.29236	7.13942	2.11492	-1.19831	0.0104627
F28H6.6	3.28619	0.852391	18.3505	1.89249	-1.33063	0.000527332
F29G9.6	5.76464	1.70544	8.29401	0.936571	-1.38952	0.00646115
F30F8.8	1.28711	0.293002	4.86894	0.522328	-1.08542	0.000750393
F32A5.5	0.343716	0.0380716	13.0026	0.38824	-1.89128	0.000175371
F36A2.9	0.633389	0.338824	2.28696	0.515903	-1.2457	7.11152e-05
F40E3.2	0.381407	0.320376	2.4872	0.39156	-2.41565	0.00627639
F40F8.7	0.47814	0.167974	1.35212	0.153934	-1.62565	0.0192333
F46F11.6	0.452716	0.121616	2.3031	0.305997	-1.01571	0.000667385
F47B10.9	6.13432	6.33909	6.61069	2.50329	-1.44834	0.00512337
F48E8.1	0.546893	0.253705	1.93528	0.405623	-1.14623	0.0124813
F53E4.1	0.249605	0.0663083	2.59623	0.278248	-1.30959	3.97483e-05
F54A3.2	2.18226	0.446888	7.68978	0.288092	-2.45051	0.00353278
F56B3.4	1.98594	0.651288	4.73542	0.771598	-1.00911	0.00282707
F56B3.8	0.821155	0.12586	4.02076	0.182593	-1.75493	8.31513e-06
F56F3.2	1.52733	2.08699	1.5061	0.71479	-1.52564	0.0119726
F57B9.7	0.632244	0.336271	5.27883	0.685652	-2.03381	0.000328248
F59F4.2	1.10171	1.1911	3.03078	1.57736	-1.05472	0.00958324
H28O16.2	1.3358	0.353536	11.0316	1.20485	-1.27693	3.10454e-06
H37N21.1	0.898006	0.370841	3.75406	0.645689	-1.26362	0.0057821
JC8.14	0.119746	0.0629601	0.795108	0.142919	-1.54848	4.72758e-05
K02B2.3	0.932732	0.125947	4.91819	0.286467	-1.21304	0.00294525
K07C5.3	0.705898	0.464264	1.66336	0.515391	-1.08584	0.025599
K07E8.7	0.99721	0.755342	3.12509	0.735709	-1.68592	0.000894984
K07H8.6	0.0113907	0.00719609	0.0405421	0.0113194	-1.17806	0.000836788
K08D8.3	3.97912	0.697707	7.49708	0.612464	-1.10188	0.0484015
K11H3.1	1.05022	0.502898	2.57925	0.575275	-1.10228	0.000126935
LLC1.2	0.179502	0.323595	0.130847	0.0697906	-1.75696	0.00201407
M01D7.7	1.42166	0.457991	3.61381	0.454479	-1.35705	0.00554474
M01H9.4	5.7607	0.839506	18.499	0.790248	-1.77036	0.000163446
M03F8.2	1.9388	2.15999	4.99431	1.30698	-2.0899	0.00045939
M04F3.4	1.65299	0.774621	2.53376	0.386074	-1.62081	0.000852433
M106.4	0.68268	0.326264	1.35993	0.175758	-1.8867	0.00049516
R05D3.11	1.14304	0.50475	3.19725	0.503597	-1.48725	0.00456663
R10H10.3	1.46304	5.48661	1.32094	1.41777	-1.80489	0.000102645
R11A8.6	0.211517	0.106874	0.906456	0.212493	-1.10796	0.00716934
T01C3.1	1.04822	0.221502	5.55018	0.480079	-1.28864	0.00201407
T03D8.1	0.908894	0.367282	2.5764	0.196493	-2.40559	0.00290818
T05H4.11	0.641239	0.845391	2.32137	0.84589	-1.85519	0.0202241
T07D3.4	5.56074	0.607714	19.9078	0.80418	-1.43586	4.26283e-05
T09B4.8	0.806642	0.43047	3.7	0.81625	-1.27443	0.000918432
T10H10.3	2.35122	1.09486	7.97063	1.75737	-1.07861	0.00128061
T12D8.4	1.80654	0.334681	13.6812	1.13466	-1.15949	0.00201407
T12E12.2	2.30551	0.859335	4.27638	0.619726	-1.3629	0.0280587
T12F5.2	4.78992	1.1916	18.0834	1.76164	-1.35258	0.000610044
T13G4.4	4.7375	3.7994	7.19605	2.73277	-1.07849	0.0449296
T19D12.4	0.606542	1.96131	0.464455	0.698266	-1.1049	0.0342819
T20D3.2	0.078566	0.500221	0.0497915	0.0784181	-2.0153	0.00154423
T22C1.5	2.12687	0.899826	6.57256	1.36797	-1.02341	0.00121819
T22H2.6	0.786752	0.570129	1.82042	0.559718	-1.23688	0.00145851
T26A5.6	2.64697	1.5958	5.29328	1.11604	-1.51571	0.00441305
T26E3.3	0.563264	0.123768	2.17979	0.18366	-1.3829	0.000684348
T27A10.3	2.73366	1.62731	5.13157	1.00616	-1.60221	0.00931951
T27E9.5	1.08818	0.326865	1.72138	0.163159	-1.66406	0.00329443
W02B12.9	1.55626	0.48505	4.29355	0.535223	-1.32208	0.00808792
W02D3.4	0.778733	0.158395	5.88876	0.538284	-1.15392	8.31513e-06
W03F11.1	0.0983047	0.0680015	0.225672	0.0771471	-1.01685	0.00370983
W03F9.5	8.38615	3.35676	14.7802	2.60343	-1.18425	0.00187686
W04A4.2	5.15142	0.790368	14.6741	1.11841	-1.00937	3.55604e-05
W04A4.5	0.644072	0.323484	3.21992	0.708865	-1.18992	0.00402435
W05F2.6	0.326138	0.129276	2.21527	0.38491	-1.18986	0.000274705
W05H9.1	0.276182	0.144336	0.649955	0.143526	-1.24284	0.00175005
W09C5.2	0.199231	0.116639	1.41355	0.347181	-1.25317	0.00229879
Y104H12D.3	1.85624	0.532987	6.41017	0.630251	-1.54615	0.00242371
Y106G6H.6	1.56067	0.78583	10.6267	2.28788	-1.22573	0.000189445
Y110A2AR.2	1.39277	0.181723	15.5243	0.991834	-1.03014	8.43001e-06
Y110A7A.17	0.591715	0.194313	1.65857	0.260584	-1.0636	0.000620144
Y113G7A.9	1.73088	1.36016	5.97489	1.74678	-1.42647	0.00023053
Y113G7B.16	1.07944	0.383359	4.32886	0.546182	-1.49302	0.000182804
Y113G7B.24	1.7194	0.13436	5.16453	0.120161	-1.74787	0.00272308
Y116F11B.12	1.46129	0.763913	3.00526	0.694274	-1.17815	0.0103135
Y18H1A.6	2.52335	3.15485	6.62624	3.07055	-1.43193	0.00966146
Y22F5A.4	0.193548	0.281646	0.0977936	0.0512673	-1.47289	0.0205003
Y32F6B.1	0.774993	0.5106	6.40405	0.995295	-2.0838	0.000670714
Y38C9A.2	0.176547	0.144083	0.438507	0.143792	-1.31546	0.0126313
Y39A3CL.5	1.24888	0.385491	3.53386	0.495746	-1.13771	0.00117011
Y39B6A.2	0.851972	0.224268	2.98034	0.380046	-1.04564	0.000492438
Y39G10AR.2	0.790506	0.413089	2.54255	0.626187	-1.08529	0.000255604
Y47D3A.26	0.463578	0.187877	1.38439	0.272025	-1.04441	0.00330143
Y47D3A.4	0.722977	0.532965	2.4723	0.828816	-1.13682	0.0469424
Y47H9C.4	0.295415	0.195279	1.37377	0.452578	-1.0047	0.0399218
Y48C3A.18	2.01239	0.350046	5.49699	0.264835	-1.85218	0.0269821
Y48E1A.1	1.57626	0.651013	4.56581	0.834449	-1.17623	0.000902857
Y48E1B.3	5.23949	2.44255	7.67612	1.44768	-1.3056	0.0410169
Y48E1C.2	1.10181	0.643399	3.39554	0.49557	-2.00039	0.000380619
Y49F6B.9	0.34735	0.237452	6.24895	1.23674	-1.78832	6.50522e-05
Y51A2D.13	1.63741	0.618738	2.85157	0.473646	-1.18586	0.00823608
Y51A2D.4	8.29792	2.23856	13.0741	1.37675	-1.3572	0.00150949
Y51F10.7	0.447525	6.11727	0.0476071	0.178142	-1.86907	1.04263e-05
Y51H1A.6	0.492981	0.573139	1.19938	0.546761	-1.35066	0.00666481
Y53F4B.4	16.9917	12.7969	25.184	8.52079	-1.15441	0.000633504
Y53G8AR.3	0.562957	0.283639	1.38156	0.241351	-1.52812	0.00211178
Y53G8AR.9	2.79913	0.238653	9.27118	0.372649	-1.08487	0.000175371
Y54F10AL.2	0.342836	0.119062	1.48133	0.178833	-1.5244	0.0070741
Y54G2A.33	2.31593	1.06711	5.77354	1.18193	-1.17043	0.0136296
Y55B1BM.1	0.960711	0.65677	2.00224	0.591081	-1.21147	0.00743956
Y56A3A.7	1.98339	0.949942	5.91278	0.980132	-1.53073	0.0079235
Y57A10A.28	2.28636	1.71751	12.8124	4.37348	-1.13795	0.00501134
Y59A8B.10	0.573859	0.383407	0.740964	0.129311	-1.93673	0.020953
Y67D2.7	0.413029	0.217055	1.90476	0.340796	-1.55444	0.00807564
Y69A2AR.1	0.362526	0.092002	1.31466	0.0466964	-2.83688	0.0101443
Y6B3B.5	3.19905	1.23215	7.28401	1.25502	-1.16056	0.00137163
Y76A2B.5	0.413933	0.154417	1.05223	0.195254	-1.00746	0.0369251
Y77E11A.2	1.18558	0.340396	5.32985	0.45896	-1.73735	0.00054658
Y79H2A.1	0.0799599	0.0726663	0.204961	0.0784607	-1.24732	0.0187476
Y92C3B.2	1.82442	0.226771	7.72454	0.326875	-1.55451	1.62679e-05
Y95B8A.11	18.9861	11.4848	35.9478	10.097	-1.10676	1.80532e-05
ZK112.1	0.163628	0.158343	5.67763	0.436842	-3.65274	0.000821903
ZK1127.9	0.49763	0.112294	3.75292	0.280082	-1.5963	0.00211178
ZK673.2	0.276468	0.0258579	0.668063	0.0284348	-1.13582	0.00157017
ZK813.1	0.104736	0.316739	0.0537729	0.0576048	-1.49723	0.00353647
ZK856.1	1.10259	0.226157	4.33374	0.398793	-1.1564	0.000736759

### Sheet: DPAR Introns Repressed
Gene.ID	Avg_AL_TO	Avg_AL_TR	Avg_DR_TO	Avg_DR_TR	DPAR.FC	DPAR.FDR
B0280.5	0.0638377	0.0122495	0.205617	0.0860734	1.12537	0.00143316
C03G6.15	4.96934	0.0915643	28.7727	1.64053	1.62966	2.66657e-06
C04G6.3	3.56625	1.99934	2.21185	6.42108	2.37245	0.00021986
C06A6.4	0.935485	0.0705309	2.79073	0.543999	1.37042	0.00212351
C06G3.7	0.52601	0.0542634	3.76486	0.868546	1.16112	0.00363683
C06G8.3	2.8899	0.20185	9.94701	1.67267	1.26756	0.0023398
C16A3.9	1.78302	0.0515569	3.59282	0.248447	1.25791	0.000105246
C16C10.6	9.17099	3.92209	17.9401	20.6374	1.42752	0.00601763
C17D12.1	0.725441	0.0446429	4.79296	0.83386	1.49932	0.0121575
C25H3.6	1.82066	0.139626	5.3594	1.61653	1.97566	0.0417224
C26E1.2	4.09379	0.137821	28.4547	2.46629	1.36432	0.000184016
C27H5.2	1.45113	0.269647	5.95798	2.5408	1.19849	0.00607345
C30H6.7	0.261345	0.0117516	2.66428	0.26574	1.14937	0.000100338
C33F10.5	13.8638	0.811937	62.6828	11.2531	1.61606	6.95264e-06
C41H7.8	9.98145	68.8908	0.203375	17.1016	3.60686	0.00252513
C44B7.9	1.01337	0.107311	7.00377	1.80295	1.28152	0.00102763
C49H3.10	1.45419	0.567679	1.07665	1.6595	1.98128	0.0158811
E03G2.2	6.6552	0.813919	4.20507	1.34855	1.39081	0.00758899
F11H8.1	0.544275	0.0535188	1.97874	0.66466	1.77233	0.0374964
F12B6.2	4.59979	0.248265	22.7821	2.689	1.12886	1.22609e-05
F13G3.6	1.85535	0.263621	7.3546	2.86068	1.45287	0.0348667
F14H8.6	12.2233	1.52562	62.8361	22.1334	1.4968	1.35695e-08
F16B4.12	4.95461	0	32.4894	0.787593	Inf	4.9761e-09
F18E3.7	2.88288	0.0475381	41.4716	1.4738	1.10777	1.31357e-07
F21C10.10	0.361223	0.00589831	1.63396	0.12017	2.17123	0.000389717
F31E3.6	10.5254	0.689426	62.6236	10.492	1.35492	1.67223e-08
F45C12.4	5.42476	0.55131	9.9295	2.1324	1.07938	0.0399763
F46G10.6	0.942123	0.0188568	3.93274	0.168487	1.09793	7.43361e-05
F55F10.1	0.436646	0.242844	0.563674	1.25424	2.00031	0.0269533
F58B3.7	2.70198	3.86361	0.837631	5.492	2.19701	0.00977953
H06I04.4	0.165738	0.0146508	0.49269	0.123184	1.49999	0.00541735
K02A6.3	6.35585	0.327813	17.946	1.90952	1.04476	2.11765e-07
K03E5.3	3.41594	0.800379	12.3883	5.81117	1.00145	0.0378408
K08A2.5	9.07829	0.392367	45.7939	5.29077	1.41854	3.55604e-05
M01E10.2	4.83386	0.227354	24.9915	5.76702	2.29463	0.00859012
M04G12.1	2.8602	0.106376	17.3434	1.8883	1.54965	8.16405e-06
M04G7.3	5.54692	0.172414	16.3175	3.05277	2.58951	0.00718418
M05D6.7	4.09033	0.175379	31.2352	3.35577	1.32521	7.44388e-05
M106.1	1.78377	1.60496	6.05066	13.569	1.31755	7.20936e-05
M60.4	0.7109	0.121018	0.41782	0.196296	1.46458	0.0385555
R03E9.1	2.54746	0.11352	5.67341	0.71083	1.49141	0.011341
R06C7.4	0.223029	0.150354	0.147989	0.256197	1.36063	0.00343021
R11D1.1	0.899792	0.0950897	4.20453	1.51663	1.77116	0.00359772
R153.1	2.8489	0.319732	13.0178	3.16514	1.11532	0.00221097
T01G9.5	0.569771	0.317614	1.19619	2.03845	1.61213	0.00749676
T07G12.6	11.8188	1.60399	56.8297	21.7063	1.4928	3.35823e-07
T25B2.2	4.12918	0.25593	17.5912	2.28678	1.06857	0.00121148
T28B11.1	0.131255	0.122613	0.768363	2.05581	1.51812	0.0195092
W06D12.3	0.563628	0.0211616	1.29123	0.221019	2.18872	0.000288922
W06H3.3	7.64434	3.09359	9.48999	8.58643	1.16076	0.00796937
W07E6.5	19.2402	1.62951	78.2674	19.1711	1.53214	3.90458e-06
W09C3.7	1.69571	0.0541027	4.20635	0.342062	1.34981	0.00375973
Y37H9A.5	6.86519	0.249024	81.4315	8.97677	1.60362	3.19573e-10
Y39E4B.7	1.83848	0.140143	5.49597	0.949964	1.18111	0.00243256
Y48A6B.5	0.535585	0.0533714	2.0391	0.519608	1.35454	0.0073792
Y49E10.15	4.63058	4.95971	2.73026	7.31983	1.32371	0.000139428
Y54E10BL.6	2.88137	1.26702	5.88512	7.03561	1.44291	0.0236739
Y54E10BR.6	1.85743	1.09706	1.72292	2.25247	1.14631	0.011889
Y54F10AM.8	1.10522	0.0628411	3.85877	0.513517	1.22682	0.00237733
Y55F3AM.6	1.55672	0.126971	6.0424	1.5018	1.60751	0.00214986
Y56A3A.16	19.6864	4.7325	48.9462	23.752	1.01338	0.00447813
Y59A8B.21	0.642032	0.0525422	14.7927	3.16183	1.38504	0.000462669
Y67H2A.10	0.784399	0.132372	4.97625	2.04074	1.28102	0.0347915
Y67H2A.9	12.7675	0.336135	80.1023	7.85082	1.89636	3.04657e-09
Y69A2AR.18	0.0458909	0.00372831	0.221315	0.0730419	2.02231	0.00180825
Y73B6BL.32	1.85844	0.595036	1.40542	1.67848	1.8992	0.000850939
Y73E7A.1	0.275454	0.0201861	0.911649	0.226494	1.76138	0.000160984
Y80D3A.4	11.0399	0.671545	42.2496	6.23367	1.27831	8.66564e-05
Y87G2A.18	1.26262	0.316402	8.8409	5.05776	1.19089	0.0178594
ZC262.2	0.557314	0.0291158	2.0982	0.241909	1.142	0.0121391
ZK185.1	6.23292	2.24421	4.45356	3.88572	1.27692	0.0256117
ZK256.1	0.65452	0.0779898	2.84264	0.737347	1.12226	0.00649407
ZK484.1	0.032759	0.00359481	0.11666	0.0267211	1.06165	0.00468218
ZK742.1	4.45499	3.77973	4.61706	7.85494	1.00377	0.00515998
