## Supplementary material for "Dietary restriction induces post-transcriptional regulation of longevity genes": Table EV9

### Sheet: Key
Term	The enriched GO term
Count	number of genes in the gene list that belong to the Term
PValue	p-val of enrichment
Genes	IDs of involved genes
List.Total	number of genes in the gene list
Pop.Hits	number of genes in the total group of genes assayed that belong to the specific term
Pop.Total	number of genes in the total group of genes assayed that belong to any GO term within the System

### Sheet: IntronRetention_DPAR_Up
Term	Count	PValue	Genes	List.Total	Pop.Hits	Pop.Total
GO:1902532~negative regulation of intracellular signal transduction	3	0.0323084	WBGENE00020114, WBGENE00000562, WBGENE00004341	49	41	6947
GO:1902531~regulation of intracellular signal transduction	4	0.0330008	WBGENE00003186, WBGENE00020114, WBGENE00000562, WBGENE00004341	49	102	6947
GO:0051674~localization of cell	6	0.043902	WBGENE00018898, WBGENE00004063, WBGENE00004482, WBGENE00007627, WBGENE00003367, WBGENE00004040	49	282	6947
GO:0048870~cell motility	6	0.043902	WBGENE00018898, WBGENE00004063, WBGENE00004482, WBGENE00007627, WBGENE00003367, WBGENE00004040	49	282	6947

### Sheet: IntronRetention_DPAR_Down
Term	Count	PValue	Genes	List.Total	Pop.Hits	Pop.Total
GO:0042592~homeostatic process	11	0.000461708	WBGENE00017829, WBGENE00010778, WBGENE00004028, WBGENE00000169, WBGENE00006930, WBGENE00012204, WBGENE00019296, WBGENE00004884, WBGENE00021910, WBGENE00000519, WBGENE00001500	98	201	6947
GO:0042742~defense response to bacterium	6	0.00650795	WBGENE00020579, WBGENE00000169, WBGENE00004096, WBGENE00001196, WBGENE00003090, WBGENE00000415	98	85	6947
GO:0009617~response to bacterium	6	0.00683479	WBGENE00020579, WBGENE00000169, WBGENE00004096, WBGENE00001196, WBGENE00003090, WBGENE00000415	98	86	6947
GO:0033554~cellular response to stress	12	0.00717804	WBGENE00010778, WBGENE00004028, WBGENE00010626, WBGENE00013577, WBGENE00000840, WBGENE00004873, WBGENE00010337, WBGENE00006710, WBGENE00000940, WBGENE00013768, WBGENE00000415, WBGENE00000519	98	338	6947
GO:0019725~cellular homeostasis	7	0.00977188	WBGENE00017829, WBGENE00010778, WBGENE00000169, WBGENE00006930, WBGENE00019296, WBGENE00021910, WBGENE00001500	98	131	6947
GO:0051726~regulation of cell cycle	9	0.0114743	WBGENE00022855, WBGENE00000840, WBGENE00003132, WBGENE00006697, WBGENE00022390, WBGENE00021460, WBGENE00019883, WBGENE00013765, WBGENE00003055	98	220	6947
GO:0098542~defense response to other organism	6	0.012689	WBGENE00020579, WBGENE00000169, WBGENE00004096, WBGENE00001196, WBGENE00003090, WBGENE00000415	98	100	6947
GO:0015748~organophosphate ester transport	3	0.0136167	WBGENE00003830, WBGENE00004206, WBGENE00008856	98	13	6947
GO:0051707~response to other organism	6	0.0137367	WBGENE00020579, WBGENE00000169, WBGENE00004096, WBGENE00001196, WBGENE00003090, WBGENE00000415	98	102	6947
GO:0009607~response to biotic stimulus	6	0.0137367	WBGENE00020579, WBGENE00000169, WBGENE00004096, WBGENE00001196, WBGENE00003090, WBGENE00000415	98	102	6947
GO:0043207~response to external biotic stimulus	6	0.0137367	WBGENE00020579, WBGENE00000169, WBGENE00004096, WBGENE00001196, WBGENE00003090, WBGENE00000415	98	102	6947
GO:0006974~cellular response to DNA damage stimulus	8	0.0166077	WBGENE00004028, WBGENE00010626, WBGENE00013577, WBGENE00000840, WBGENE00004873, WBGENE00000940, WBGENE00013768, WBGENE00000519	98	190	6947
GO:0055065~metal ion homeostasis	4	0.0204466	WBGENE00012204, WBGENE00019296, WBGENE00021910, WBGENE00001500	98	42	6947
GO:0032200~telomere organization	3	0.0228988	WBGENE00004028, WBGENE00004884, WBGENE00000519	98	17	6947
GO:0000723~telomere maintenance	3	0.0228988	WBGENE00004028, WBGENE00004884, WBGENE00000519	98	17	6947
GO:0006310~DNA recombination	4	0.0274785	WBGENE00004028, WBGENE00010626, WBGENE00013768, WBGENE00000519	98	47	6947
GO:0060249~anatomical structure homeostasis	3	0.0371839	WBGENE00004028, WBGENE00004884, WBGENE00000519	98	22	6947
GO:0071705~nitrogen compound transport	6	0.0433589	WBGENE00000169, WBGENE00004206, WBGENE00001196, WBGENE00004884, WBGENE00007118, WBGENE00016628	98	138	6947
GO:0007049~cell cycle	14	0.043993	WBGENE00003132, WBGENE00006697, WBGENE00004873, WBGENE00022390, WBGENE00019883, WBGENE00003055, WBGENE00003921, WBGENE00000840, WBGENE00022855, WBGENE00008061, WBGENE00021460, WBGENE00007118, WBGENE00006793, WBGENE00013765	98	555	6947
GO:0022402~cell cycle process	13	0.0476602	WBGENE00006697, WBGENE00003132, WBGENE00004873, WBGENE00022390, WBGENE00019883, WBGENE00003921, WBGENE00003055, WBGENE00000840, WBGENE00022855, WBGENE00008061, WBGENE00021460, WBGENE00007118, WBGENE00006793	98	505	6947
