## Supplementary material for "Dietary restriction induces post-transcriptional regulation of longevity genes": Table EV10

### Sheet: Key
Genotype	Strain used
Rep	Biological Replicate
events_AL	number of worms under ad libitum after censoring
median_AL	median lifespan under ad libitum
events_DR	number of worms under dietary restriction after censoring
median_DR	median lifespan under dietary restriction
p.value_ALvDR	p-value of log rank test comparing RNAi treatment under AL and DR conditions
%_change_ALvDR	p-value of log rank test comparing RNAi treatment under AL and DR conditions

### Sheet: NMD  lifespans
Genotype	Rep	events_AL	median_AL	events_DR	median_DR	p.value_ALvDR	%_change_ALvDR
N2	A	57	18	24	21	0.0005	16.7
N2	B	133	21	142	31	< 0.0001	34.8
N2	C	84	15	53	19	< 0.0001	26.7
N2	D	172	28	128	35	< 0.0001	25
smg-1(r861)	C	47	12	52	15	< 0.0001	25
smg-1(r861)	D	110	17	113	19	0.0065	11.8
smg-2(e2008)	A	57	18	44	20	0.2116	11
smg-2(e2008)	B	47	15	57	17	< 0.0001	13.3
smg-3(ma117)	A	86	22	53	28	< 0.0001	27.3
smg-3(ma117)	D	99	19	92	21	0.0003	10.5
smg-4(ma116)	A	58	19	62	22	0.0853	15.8
smg-4(ma116)	D	147	19	90	21	< 0.0001	10.5
smg-5(r860)	B	195	19	87	23	< 0.0001	21
smg-5(r860)	C	59	12	55	15	0.0041	25
smg-6(r896)	B	140	23	111	19	< 0.0001	-21.1
smg-6(r896)	C	61	15	44	17	0.004	13.3
smg-6(r896)	D	106	23	106	19	< 0.0001	-21.1
smg-7(r1197)	B	146	21	119	17	< 0.0001	-23.5
smg-7(r1197)	C	87	17	49	12	0.0007	-41
smg-7(r1197)	D	153	21	108	19	0.0329	-10.5
